# Gamma radiation-induced molecular toxicity and effects on pluripotent stem cells of the radiosensitive conifer Norway spruce (*Picea abies*)

**DOI:** 10.1101/2025.06.02.653021

**Authors:** Payel Bhattacharjee, YeonKyeong Lee, Marcos Viejo, Gareth B Gillard, Simen Rød Sandve, Torgeir R. Hvidsten, Brit Salbu, Dag A Brede, Jorunn E Olsen

## Abstract

Conifers are among the most radiosensitive plant species. Elevated, sublethal levels of ionising radiation result in reduced apical dominance in conifers, indicating a negative effect on shoot apical meristems (SAMs). The SAMs, harbouring the pluripotent stem cells, generate all the cells of the shoot, enabling growth and reproduction. However, knowledge on the effects of ionising radiation on such stem cells is scarce, but important for risk assessment and radioprotection of plants in contaminated ecosystems. Here, we assessed the sensitivity of *in vitro*-grown stem cells of Norway spruce to 144-h of gamma irradiation at 1-100 mGy h^-1^, using such cells as a model for molecular toxicity of gamma radiation in conifers. Although there were no visible effects of the gamma irradiation on cell proliferation and subsequent embryo formation, dose rate-dependent DNA damage was observed at ≥10 mGy h^-1^, and comprehensive organelle damage at all dose rates. Massive dose rate-dependent transcriptome changes occurred, with downregulation of a range of genes related to cell division, DNA repair and protein folding but upregulation of stress-related hormonal pathways and several antioxidant-related genes. The upregulation of such genes, survival and continued proliferation of at least a subset of cells and the post-irradiation normalisation of expression of DNA repair and protein-folding genes together with somatic embryo formation suggest that stem cells are able to recover from gamma-irradiation-induced stress. Collectively, regardless of cellular abnormalities after gamma irradiation, and huge transcriptomic shifts towards stress management pathways, the pluripotent stem cell cultures were able to retain their stemness.

**Highlights:**

- Norway spruce stem cells retained stemness after gamma irradiation (1-100 mGy h^-1^).
- DNA damage was observed at ≥ 10 mGy h^-1^ and organelle damage at all dose rates.
- Huge dose rate-dependent transcriptomic changes occurred after 144-h irradiation.
- Downregulated key DNA repair-genes recovered post-irradiation.
- Induction of stress-management and antioxidant genes may aid stem cell maintenance.
