## Supplementary material for "Gamma radiation-induced molecular toxicity and effects on pluripotent stem cells of the radiosensitive conifer Norway spruce (*Picea abies*)": Table S4

### Sheet: Table S4. Antioxidant
Table S4. Differentially expressed antioxidant genes in clonal stem cells of Norway spruce after exposure to 144 h of gamma radiation at different dose rates. Red and blue highlights denote upregulation and downregulation, respectively, compared to unexposed control (0 mGy h-1).
GeneID	baseMean	G1.padj	G10.padj	G20.padj	G40.padj	G100.padj	G1.lfc	G10.lfc	G20.lfc	G40.lfc	G100.lfc	GO	At_geneID	At_geneName	At_desc
MA_20242g0010	834.938	0.966889	0.952786	0.00523184	0.0839381	0.00200155	0.0352071	0.0237506	0.393635	0.260816	0.410614		AT4G35000	APX3	L-ascorbate peroxidase 3 [Source:UniProtKB/Swiss-Prot;Acc:Q42564]
MA_10435492g0010	170.762	0.92878	0.198822	0.0455991	0.0344337	0.033984	0.0915367	0.361982	0.419147	0.435165	0.417943		AT4G09010	APX4	ascorbate peroxidase 4 [Source:TAIR;Acc:AT4G09010]
MA_10021234g0010	2307.65	0.450903	0.0160462	0.0365415	0.000287739	8.42743e-08	0.56934	0.853296	0.648722	1.03255	1.41822		AT4G11600	GPX6	Probable phospholipid hydroperoxide glutathione peroxidase 6, mitochondrial [Source:UniProtKB/Swiss-Prot;Acc:O48646]
MA_10430027g0010	570.714	0.248972	0.012757	0.00157003	1.97139e-09	5.46976e-14	0.612064	0.767827	0.809046	1.42257	1.7086		AT4G11600	GPX6	Probable phospholipid hydroperoxide glutathione peroxidase 6, mitochondrial [Source:UniProtKB/Swiss-Prot;Acc:O48646]
MA_10431167g0010	96.9714	0.704027	0.323738	0.627589	0.0969841	0.0193763	0.397719	0.459065	-0.205208	0.539553	0.684949		AT4G11600	GPX6	Probable phospholipid hydroperoxide glutathione peroxidase 6, mitochondrial [Source:UniProtKB/Swiss-Prot;Acc:O48646]
MA_125131g0010	343.26	0.778482	0.999823	0.708348	0.638627	0.0339864	0.406636	0.000226	-0.202982	-0.231076	-0.760858		AT4G11600	GPX6	Probable phospholipid hydroperoxide glutathione peroxidase 6, mitochondrial [Source:UniProtKB/Swiss-Prot;Acc:O48646]
MA_323961g0010	80.5657	0.732568	0.638763	0.429601	0.0293235	6.83e-05	0.336111	0.241774	0.274565	0.611735	0.984324		AT4G11600	GPX6	Probable phospholipid hydroperoxide glutathione peroxidase 6, mitochondrial [Source:UniProtKB/Swiss-Prot;Acc:O48646]
MA_366340g0010	142.046	0.005106	0.000175686	0.00204797	1.04792e-09	2.25213e-11	0.752389	0.804479	0.611123	1.09615	1.16598		AT4G11600	GPX6	Probable phospholipid hydroperoxide glutathione peroxidase 6, mitochondrial [Source:UniProtKB/Swiss-Prot;Acc:O48646]
MA_8922546g0010	100.597	0.667321	0.622467	0.299908	0.00335877	0.00449998	-0.356231	-0.221989	-0.305817	-0.731972	-0.686781		AT4G11600	GPX6	Probable phospholipid hydroperoxide glutathione peroxidase 6, mitochondrial [Source:UniProtKB/Swiss-Prot;Acc:O48646]
MA_900268g0010	29.6059	0.928153	0.24932	0.0920781	0.00691314	3.30874e-05	0.160442	0.57168	0.625376	0.8968	1.24708		AT4G11600	GPX6	Probable phospholipid hydroperoxide glutathione peroxidase 6, mitochondrial [Source:UniProtKB/Swiss-Prot;Acc:O48646]
MA_135894g0010	159.751	0.98155	0.982632	0.838593	0.16097	0.00060943	0.0341742	0.0146574	0.0688408	-0.338927	-0.718202	GO:0005829,GO:0006598,GO:0009055,GO:0009570,GO:0009611,GO:0009651,GO:0009723,GO:0009805,GO:0010043,GO:0016656,GO:0042398,GO:0042744,GO:0046686,GO:0050660,GO:0055114	AT5G03630	MDAR2	Monodehydroascorbate reductase 2 [Source:UniProtKB/Swiss-Prot;Acc:Q93WJ8]
MA_16624g0010	19573.8	0.710732	0.318683	0.133823	0.134186	0.00629562	0.291172	0.344413	0.37864	0.371859	0.588748		AT5G03630	MDAR2	Monodehydroascorbate reductase 2 [Source:UniProtKB/Swiss-Prot;Acc:Q93WJ8]
MA_10431506g0010	12.1289	0.445021	0.546689	0.539596	0.00540103	8.64121e-05	0.976788	0.522881	0.407378	1.37009	1.7992	GO:0004601	AT1G68850	PER11	Peroxidase 11 [Source:UniProtKB/Swiss-Prot;Acc:Q96519]
MA_8643639g0010	21.139	0.639171	0.726678	0.557314	0.11173	0.0124453	0.821257	0.362916	0.403511	0.905173	1.28572	GO:0004601	AT1G68850	PER11	Peroxidase 11 [Source:UniProtKB/Swiss-Prot;Acc:Q96519]
MA_10432865g0010	805.101	0.947839	0.722332	0.42087	0.0761522	0.0154957	0.132649	0.277046	-0.387812	0.715524	0.886124		AT1G71695	PER12	Peroxidase [Source:UniProtKB/TrEMBL;Acc:A0A178WB34]
MA_13490g0020	210.725	0.909182	0.300042	0.0135912	0.000114601	6.10668e-07	-0.13334	-0.376948	-0.610766	-0.904859	-1.11944		AT1G71695	PER12	Peroxidase [Source:UniProtKB/TrEMBL;Acc:A0A178WB34]
MA_66201g0010	492.245	0.939027	0.659892	0.884344	0.0154661	0.00573448	0.197928	0.426726	-0.116723	1.25314	1.34204		AT1G71695	PER12	Peroxidase [Source:UniProtKB/TrEMBL;Acc:A0A178WB34]
MA_73034g0010	418.984	0.98155	0.214892	0.00523648	0.271031	6.8797e-05	-0.0644926	-0.697926	-1.0965	-0.505392	-1.40202		AT1G71695	PER12	Peroxidase [Source:UniProtKB/TrEMBL;Acc:A0A178WB34]
MA_5795686g0010	122.239	0.98938	0.7846	0.548266	0.454303	0.000685984	-0.0326421	-0.204527	-0.275118	-0.321278	-1.09575		AT2G22420	PER17	Peroxidase 17 [Source:UniProtKB/Swiss-Prot;Acc:Q9SJZ2]
MA_132958g0020	416.614	0.991524	0.120802	0.303226	0.00092606	0.000547153	0.0302189	0.84711	0.499331	1.28944	1.28484	GO:0004601,GO:0004672,GO:0007165,GO:0016310,GO:0046872	AT2G34060	PER19	Peroxidase 19 [Source:UniProtKB/Swiss-Prot;Acc:O22959]
MA_10432809g0010	148.075	0.611314	0.418774	0.240415	0.0158289	0.000151683	0.809256	0.648369	0.684665	1.25998	1.85587	GO:0005829,GO:0016491,GO:0050832	AT2G37130	PER21	Peroxidase 21 [Source:UniProtKB/Swiss-Prot;Acc:Q42580]
MA_46801g0010	30.3778	0.717436	0.327237	0.00108813	0.0379126	0.000367789	-0.670769	-0.794686	-1.68221	-1.13553	-1.68957		AT3G01190	PER27	Peroxidase [Source:UniProtKB/TrEMBL;Acc:A0A178V802]
MA_829274g0010	113.909	0.928153	0.379644	0.00343324	0.0732197	0.00309774	-0.214609	-0.643378	-1.34648	-0.875277	-1.26044		AT3G01190	PER27	Peroxidase [Source:UniProtKB/TrEMBL;Acc:A0A178V802]
MA_9087g0010	5.52887	0.880066		0.596398	0.0521917	0.0460798	0.330504	0.498377	-0.20841	1.10245	1.0539	GO:0016491,GO:0046872	AT3G01190	PER27	Peroxidase [Source:UniProtKB/TrEMBL;Acc:A0A178V802]
MA_10433564g0020	111.151	0.878958	0.411874	0.0267515	0.0815585	0.00659155	-0.347122	-0.640337	-1.1048	-0.886506	-1.2104		AT1G05260	PER3	Peroxidase [Source:UniProtKB/TrEMBL;Acc:Q0WSR2]
MA_10435488g0010	301.437	0.407135	0.0757791	0.0637139	0.0017473	1.78806e-09	0.97748	1.12489	0.961458	1.51219	2.72677	GO:0005739	AT1G05260	PER3	Peroxidase [Source:UniProtKB/TrEMBL;Acc:Q0WSR2]
MA_25748g0010	40.9572	0.450903	0.382564	0.268783	0.00567207	0.000789073	0.991641	0.686827	0.648987	1.42704	1.63885		AT1G05260	PER3	Peroxidase [Source:UniProtKB/TrEMBL;Acc:Q0WSR2]
MA_458736g0010	11.9505	0.624464	0.343931	0.706655	0.00234895	0.0499698	0.81661	0.761559	0.279204	1.57014	1.0056		AT1G05260	PER3	Peroxidase [Source:UniProtKB/TrEMBL;Acc:Q0WSR2]
MA_63572g0010	57.5437	0.229917	0.129645	0.025602	0.000191466	1.1749e-05	1.19426	0.993993	1.13904	1.81104	2.044		AT1G05260	PER3	Peroxidase [Source:UniProtKB/TrEMBL;Acc:Q0WSR2]
MA_87008g0010	21.9939	0.922692	0.198081	0.0028804	0.334217	0.00113525	-0.232101	-0.871419	-1.43213	-0.562377	-1.45772	GO:0016491,GO:0046872	AT1G05260	PER3	Peroxidase [Source:UniProtKB/TrEMBL;Acc:Q0WSR2]
MA_389258g0010	2.11041				0.304117	0.0363412	0.036667	0.327465	0.177342	0.472605	1.10238		AT4G08770	PER37	Peroxidase 37 [Source:UniProtKB/Swiss-Prot;Acc:Q9LDN9]
MA_115059g0010	58.4234	0.452807	0.513829	0.991938	0.0159553	0.0340637	1.00957	0.529931	0.00996295	1.28721	1.0609		AT4G11290	PER39	Peroxidase 39 [Source:UniProtKB/Swiss-Prot;Acc:Q9SUT2]
MA_13722g0010	24.6721	0.88374	0.35305	0.787813	0.00712391	0.00168589	0.350692	0.749009	0.210388	1.39848	1.53891	GO:0005515,GO:0009651,GO:0016491	AT4G37520	PER50	Peroxidase 50 [Source:UniProtKB/Swiss-Prot;Acc:Q43731]
MA_54671g0010	19.1301	0.897556	0.242435	0.60738	1.10779e-05	0.00999165	-0.275016	-0.765651	-0.314148	-2.01104	-1.14217	GO:0004672,GO:0005488,GO:0016310,GO:0050896	AT4G37520	PER50	Peroxidase 50 [Source:UniProtKB/Swiss-Prot;Acc:Q43731]
MA_10430929g0010	213.088	0.611099	0.998057	0.33275	0.48783	0.00543517	0.539175	0.0024382	0.395927	0.294866	0.877665		AT5G05340	PER52	Peroxidase 52 [Source:UniProtKB/Swiss-Prot;Acc:Q9FLC0]
MA_10435976g0010	23.0803	0.475175	0.665009	0.135393	0.0680235	1.44691e-08	0.723571	0.32742	0.651589	0.751625	1.88187	GO:0016023,GO:0016491,GO:0046872	AT5G05340	PER52	Peroxidase 52 [Source:UniProtKB/Swiss-Prot;Acc:Q9FLC0]
MA_38395g0020	463.944	0.783089	0.963379	0.723362	0.203935	0.00540624	0.445703	-0.0553261	-0.214829	-0.578279	-1.05429		AT5G05340	PER52	Peroxidase 52 [Source:UniProtKB/Swiss-Prot;Acc:Q9FLC0]
MA_502530g0010	78.0426	0.985499	0.458792	0.694661	0.917008	0.000850626	0.0645971	0.685226	-0.261798	0.132273	1.83026	GO:0016023	AT5G05340	PER52	Peroxidase 52 [Source:UniProtKB/Swiss-Prot;Acc:Q9FLC0]
MA_88476g0010	5.85073	0.551687		0.830329	0.0129381	0.00491256	0.785022	0.650944	0.118691	1.25867	1.37028		AT5G15180	PER56	Peroxidase 56 [Source:UniProtKB/Swiss-Prot;Acc:Q9LXG3]
MA_63239g0010	2181.02	0.378702	0.0347438	0.0822042	1.01747e-06	8.04096e-07	0.849401	1.06539	0.770509	1.85979	1.81485	GO:0016491	AT5G24070	PER61	Probable peroxidase 61 [Source:UniProtKB/Swiss-Prot;Acc:Q9FLV5]
MA_10431460g0010	2.72758				0.311274	0.011975	0.0629259	-0.50864	-0.339209	-0.666408	-1.04347	GO:0008152,GO:0016491,GO:0046872	AT5G40150	PER63	Peroxidase 63 [Source:UniProtKB/Swiss-Prot;Acc:Q9FL16]
MA_186946g0010	2817.88	0.499985	0.0783905	0.147171	0.00435842	6.4396e-08	0.896923	1.13986	0.786777	1.41528	2.53003	GO:0006979,GO:0008152,GO:0016491,GO:0046872	AT5G51890	PER66	Peroxidase 66 [Source:UniProtKB/Swiss-Prot;Acc:Q9LT91]
MA_9112925g0010	8.6423	0.83504		0.996268	0.452452	0.0209243	0.48665	-0.232463	0.0118528	0.495513	1.24533	GO:0006979,GO:0008152,GO:0016023,GO:0016491,GO:0046872	AT5G58400	PER68	Peroxidase 68 [Source:UniProtKB/Swiss-Prot;Acc:Q9LVL1]
MA_20223g0020	445.394	0.523929	0.403414	0.555299	0.514634	0.0187409	0.779647	-0.57662	0.339359	-0.34224	-0.92854	GO:0004601,GO:0006979,GO:0020037,GO:0055114	AT5G66390	PER72	Peroxidase [Source:UniProtKB/TrEMBL;Acc:Q0WT45]
MA_45356g0010	1877.92	0.991524	0.615518	0.836622	0.0350822	0.000359253	-0.0184216	-0.223077	-0.0786452	-0.528135	-0.799377	GO:0016491,GO:0046872	AT1G44970	PER9	Peroxidase 9 [Source:UniProtKB/Swiss-Prot;Acc:Q96512]
MA_10372670g0010	113.785	0.510284	0.205243	0.744821	0.00376854	7.99564e-05	0.90331	0.900536	0.23416	1.42069	1.80637	GO:0006826,GO:0009505,GO:0009506,GO:0010106,GO:0010167,GO:0015706,GO:0016020,GO:0016491,GO:0048767,GO:0071456	AT5G17820		Peroxidase superfamily protein [Source:TAIR;Acc:AT5G17820]
MA_1038g0010	1.5348				0.123501	0.0334867	0.350445	0.120069	0.217502	0.687484	0.983821	GO:0004672,GO:0016310,GO:0016491,GO:0046872,GO:0050896	AT5G14130		Peroxidase superfamily protein [Source:TAIR;Acc:AT5G14130]
MA_10394027g0010	17.1318	0.404603	0.0626492	0.444516	0.00897114	7.48215e-06	1.02008	1.21873	0.474301	1.32057	2.10141		AT5G17820		Peroxidase superfamily protein [Source:TAIR;Acc:AT5G17820]
MA_10426168g0010	21.6935	0.804554	0.918527	0.249463	0.99635	0.0490204	-0.490748	-0.138478	-0.675063	-0.0248658	-0.934574	GO:0006826,GO:0009505,GO:0009506,GO:0010106,GO:0010167,GO:0015706,GO:0016020,GO:0016491,GO:0048767,GO:0071456	AT5G17820		Peroxidase superfamily protein [Source:TAIR;Acc:AT5G17820]
MA_10431963g0010	183.499	0.92265	0.246656	0.962809	0.000105915	2.4564e-05	-0.112677	-0.39372	-0.0196082	-0.878646	-0.924277		AT3G61770		Acid phosphatase/vanadium-dependent haloperoxidase-related protein [Source:UniProtKB/TrEMBL;Acc:Q8RXV2]
MA_180710g0010	21.5188	0.927274	0.668882	0.00969495	0.0552374	7.32655e-05	-0.272476	-0.475421	-1.46488	-1.12187	-1.89505	GO:0006826,GO:0009505,GO:0009506,GO:0010106,GO:0010167,GO:0015706,GO:0016020,GO:0016491,GO:0048767,GO:0071456	AT5G17820		Peroxidase superfamily protein [Source:TAIR;Acc:AT5G17820]
MA_257706g0010	29.6462	0.709302	0.558785	0.790751	0.00352698	0.000102711	0.655979	0.519435	0.204977	1.48694	1.86455	GO:0006826,GO:0009505,GO:0009506,GO:0010106,GO:0010167,GO:0015706,GO:0016020,GO:0016491,GO:0046872,GO:0048767,GO:0071456	AT5G17820		Peroxidase superfamily protein [Source:TAIR;Acc:AT5G17820]
MA_66535g0010	910.482	0.94622	0.740389	0.932667	0.308344	0.0322868	-0.0348319	0.067501	0.0142064	0.118694	0.210489		AT4G17960		Phospholipid hydroperoxide glutathione peroxidase [Source:UniProtKB/TrEMBL;Acc:O49695]
MA_8465789g0010	1131.15	0.379715	0.581108	0.00367761	0.016091	2.59327e-06	0.354149	0.168359	0.495654	0.419765	0.728939		AT1G24350		Acid phosphatase/vanadium-dependent haloperoxidase-related protein [Source:UniProtKB/TrEMBL;Acc:F4I989]
MA_864356g0010	65.1478	0.813816	0.760544	0.176839	0.00555648	5.98111e-09	-0.339778	-0.225793	-0.549232	-0.998406	-1.97603		AT5G23310	FSD3	Superoxide dismutase [Fe] 3, chloroplastic [Source:UniProtKB/Swiss-Prot;Acc:Q9FMX0]
MA_10195165g0010	23.0534	0.966805	0.331466	0.343859	0.00929573	8.33372e-05	-0.0887862	-0.536939	-0.417103	-0.987163	-1.46336		AT5G23310	FSD3	Superoxide dismutase [Fe] 3, chloroplastic [Source:UniProtKB/Swiss-Prot;Acc:Q9FMX0]
MA_209007g0010	14.0343	0.967192	0.735164	0.401408	0.132287	0.00432248	-0.114876	-0.32485	-0.495757	-0.777192	-1.30516		AT4G25100	FSD1	Superoxide dismutase [Fe] 1, chloroplastic [Source:UniProtKB/Swiss-Prot;Acc:P21276]
MA_10437032g0010	631.713	0.831784	0.339286	0.75018	0.818908	0.0117383	0.159577	0.265191	0.085244	-0.0588478	0.436132	GO:0006878,GO:0008270,GO:0009570,GO:0015680,GO:0016532,GO:0019430,GO:0055114	AT1G12520	CCS	Copper chaperone for superoxide dismutase, chloroplastic/cytosolic [Source:UniProtKB/Swiss-Prot;Acc:Q9LD47]
MA_165197g0010	18.1432	0.750684	0.163194	0.00977832	0.00379333	0.000125049	-0.674043	-1.10968	-1.49279	-1.59327	-1.93712		AT5G54160	OMT1	Flavone 3'-O-methyltransferase 1 [Source:UniProtKB/Swiss-Prot;Acc:Q9FK25]
MA_8790790g0010	6.00364	0.932022		0.168714	0.0319351	0.0164874	-0.269342	-1.35723	-0.953371	-1.29986	-1.37208		AT5G54160	OMT1	Flavone 3'-O-methyltransferase 1 [Source:UniProtKB/Swiss-Prot;Acc:Q9FK25]
MA_201611g0010	13044.9	0.854357	0.0846316	0.0598976	4.11137e-08	3.32242e-19	0.19506	0.538616	0.480096	1.21046	1.87331	GO:0000165,GO:0000413,GO:0002831,GO:0003755,GO:0006098,GO:0006364,GO:0006457,GO:0006612,GO:0006636,GO:0009409,GO:0009535,GO:0009543,GO:0009570,GO:0009595,GO:0009697,GO:0009773,GO:0009862,GO:0009867,GO:0009902,GO:0010027,GO:0010103,GO:0010200,GO:0010207,GO	AT4G39230	PCBER1	Isoflavone reductase homolog PCBER1 [Source:UniProtKB/Swiss-Prot;Acc:Q9T030]
MA_790950g0010	1101.96	0.81904	0.0805726	0.00594857	1.05409e-05	7.98758e-17	0.32358	0.793334	0.962319	1.44199	2.53157	GO:0000166,GO:0004672,GO:0006468	AT1G75280		Isoflavone reductase homolog P3 [Source:UniProtKB/Swiss-Prot;Acc:P52577]
MA_10424g0010	374.874	0.601713	0.0168792	0.000295586	8.45265e-07	1.91579e-14	0.663765	1.17567	1.44858	1.88347	2.76681	GO:0000373,GO:0003723,GO:0008270,GO:0009507,GO:0009658,GO:0010468,GO:0015979	AT4G39230	PCBER1	Isoflavone reductase homolog PCBER1 [Source:UniProtKB/Swiss-Prot;Acc:Q9T030]
MA_27772g0010	841.266	0.959634	0.855529	0.996507	0.23949	1.23274e-07	-0.0795542	-0.121093	0.00218495	-0.3691	-1.30281	GO:0005634,GO:0009755	AT5G66230		Chalcone-flavonone isomerase family protein [Source:UniProtKB/TrEMBL;Acc:F4JZ53]
MA_10167043g0010	25.8946	0.422723	0.258707	0.135863	0.00595064	3.35505e-07	0.863598	0.726664	0.730873	1.18401	1.96413	GO:0005777,GO:0006364,GO:0008266,GO:0008465,GO:0009507,GO:0009637,GO:0009657,GO:0009773,GO:0009854,GO:0010114,GO:0010207,GO:0010218,GO:0010304,GO:0019344,GO:0035304,GO:0048046,GO:0051287	AT4G39230	PCBER1	Isoflavone reductase homolog PCBER1 [Source:UniProtKB/Swiss-Prot;Acc:Q9T030]
MA_954115g0010	1083.57	0.81281	0.636228	0.922503	0.182954	3.96586e-06	-0.259417	-0.238008	-0.0437269	-0.401654	-1.12588	GO:0009536,GO:0016114,GO:0019288,GO:0051745,GO:0055114	AT5G66230		Chalcone-flavonone isomerase family protein [Source:UniProtKB/TrEMBL;Acc:F4JZ53]
MA_8788g0010	13.0194	0.623024	0.129986	0.0216235	0.0884747	1.02241e-05	0.730694	1.00823	1.21239	0.88816	2.22661	GO:0016740	AT1G75280		Isoflavone reductase homolog P3 [Source:UniProtKB/Swiss-Prot;Acc:P52577]
MA_10429175g0020	93.6741	0.982018	0.639045	0.593884	1.10065e-06	4.73925e-05	0.0436221	-0.249157	-0.205448	-1.36003	-1.11157		AT4G39230	PCBER1	Isoflavone reductase homolog PCBER1 [Source:UniProtKB/Swiss-Prot;Acc:Q9T030]
MA_9275113g0010	597.331	0.936664	0.818993	0.775931	0.0624283	5.91173e-05	-0.144256	0.18413	0.153894	0.694706	1.29558		AT4G39230	PCBER1	Isoflavone reductase homolog PCBER1 [Source:UniProtKB/Swiss-Prot;Acc:Q9T030]
MA_1898036g0010	106.992	0.693074	0.410816	0.134639	0.17294	7.95877e-05	0.584997	0.57859	0.72896	0.664601	1.558		AT4G39230	PCBER1	Isoflavone reductase homolog PCBER1 [Source:UniProtKB/Swiss-Prot;Acc:Q9T030]
MA_17102g0020	166.379	0.894716	0.84658	0.964236	0.130782	9.5609e-05	-0.216095	0.15613	-0.0265805	0.553699	1.19519		AT4G39230	PCBER1	Isoflavone reductase homolog PCBER1 [Source:UniProtKB/Swiss-Prot;Acc:Q9T030]
MA_165197g0010	18.1432	0.750684	0.163194	0.00977832	0.00379333	0.000125049	-0.674043	-1.10968	-1.49279	-1.59327	-1.93712		AT5G54160	OMT1	Flavone 3'-O-methyltransferase 1 [Source:UniProtKB/Swiss-Prot;Acc:Q9FK25]
MA_10293443g0010	647.852	0.700457	0.144986	0.372063	0.0132412	0.000317497	0.658344	1.02122	0.546248	1.27361	1.71327		AT4G39230	PCBER1	Isoflavone reductase homolog PCBER1 [Source:UniProtKB/Swiss-Prot;Acc:Q9T030]
MA_502949g0010	228.543	0.822077	0.198081	0.997473	0.1988	0.000342667	0.431025	0.95789	-0.00149948	0.717094	1.86749		AT5G05270	CHI3	Probable chalcone--flavonone isomerase 3 [Source:UniProtKB/Swiss-Prot;Acc:Q8VZW3]
MA_10427517g0010	1691.93	0.995992	0.13894	0.281489	5.39726e-07	0.000473617	-0.0055784	-0.347733	-0.221463	-0.811144	-0.564024		AT4G39230	PCBER1	Isoflavone reductase homolog PCBER1 [Source:UniProtKB/Swiss-Prot;Acc:Q9T030]
MA_110270g0010	690.39	0.742681	0.0064292	0.0081816	3.44941e-06	4.68672e-09	-0.329307	-0.879773	-0.73892	-1.20622	-1.44981	GO:0004739,GO:0004802,GO:0006084,GO:0006598,GO:0006633,GO:0008270,GO:0009570,GO:0009611,GO:0009805,GO:0009941,GO:0010240,GO:0016126,GO:0016132,GO:0042398,GO:0048868	AT3G09640	APX2	APX2 [Source:UniProtKB/TrEMBL;Acc:A0A178VH43]
