## Supplementary material for "Gamma radiation-induced molecular toxicity and effects on pluripotent stem cells of the radiosensitive conifer Norway spruce (*Picea abies*)": Table S5

### Sheet: Table S5.DNA repair
Table S5. Differentially expressed DNA repair genes in clonal stem cells of Norway spruce after exposure to 144 h of gamma radiation at different dose rates. Red and blue highlights denote upregulation and downregulation, respectively, compared to unexposed control (0 mGy h-1).
GeneID	baseMean	G1.padj	G10.padj	G20.padj	G40.padj	G100.padj	G1.lfc	G10.lfc	G20.lfc	G40.lfc	G100.lfc	GO	At_geneID	At_geneName	At_desc
MA_8533126g0010	95.0507	0.856889	0.982182	0.591445	0.0281445	0.00310317	0.210665	0.0183974	-0.19271	-0.611106	-0.769402	GO:0000077,GO:0003700,GO:0007275,GO:0010332,GO:0040020	AT1G25580	SOG1	SUPPRESSOR OF GAMMA RESPONSE 1 [Source:UniProtKB/Swiss-Prot;Acc:Q6NQK2]
MA_98008g0010	1184.32	0.418373	0.0562996	0.026892	8.11521e-11	8.50636e-22	-0.34061	-0.414344	-0.39252	-1.02842	-1.4677	GO:0050794	AT1G25580	SOG1	SUPPRESSOR OF GAMMA RESPONSE 1 [Source:UniProtKB/Swiss-Prot;Acc:Q6NQK2]
MA_185929g0010	294.168	0.867024	0.323373	0.0521072	0.000784203	0.000127718	-0.129236	-0.253316	-0.348387	-0.559653	-0.612171	GO:0003684,GO:0005634,GO:0006289,GO:0009507	AT5G16630	RAD4	DNA repair protein RAD4 [Source:UniProtKB/Swiss-Prot;Acc:Q8W489]
MA_55086g0010	32.9291	0.965161	0.18705	0.0165922	2.00753e-06	1.138e-07	-0.095433	-0.700512	-0.937107	-1.80163	-2.01176	GO:0000724,GO:0005488,GO:0009294	AT5G22750	RAD5	DNA repair protein RAD5A [Source:UniProtKB/Swiss-Prot;Acc:Q9FNI6]
MA_10429947g0010	134.268	0.938122	0.965467	0.174739	0.549927	0.0219398	-0.102642	0.0320175	-0.40257	-0.200424	-0.588816	GO:0000226,GO:0000911,GO:0005737,GO:0006302,GO:0006312,GO:0006606,GO:0007267,GO:0007346,GO:0009560,GO:0009616,GO:0009640,GO:0009793,GO:0009845,GO:0009909,GO:0009933,GO:0010048,GO:0010162,GO:0010182,GO:0010228,GO:0010267,GO:0016233,GO:0016567,GO:0019915,GO	AT2G31970	RAD50	DNA repair protein RAD50 [Source:UniProtKB/Swiss-Prot;Acc:Q9SL02]
MA_10434052g0010	327.137	0.985499	0.931164	0.956146	0.168816	0.0413627	-0.0160466	0.0298675	0.0123233	-0.198344	-0.266805		AT1G18340	XRCC3	General transcription and DNA repair factor IIH subunit TFB4 [Source:UniProtKB/Swiss-Prot;Acc:Q8LF41]
MA_10436494g0010	386.715	0.92917	0.987827	0.178393	0.720005	0.0495556	-0.077938	0.00869454	-0.266656	-0.0866283	-0.342855		AT5G41370	XPB1	General transcription and DNA repair factor IIH helicase subunit XPB1 [Source:UniProtKB/Swiss-Prot;Acc:Q38861]
MA_10435430g0020	99.3827	0.818546	0.885663	0.213327	0.0746391	0.00771881	-0.2249	0.086788	0.34029	0.445305	0.59843	GO:0000166,GO:0000724,GO:0003677,GO:0005515,GO:0006312,GO:0007062,GO:0007129,GO:0007131,GO:0010212,GO:0042138,GO:0043687,GO:0045132,GO:0045893	AT5G57450	XRCC3	DNA repair protein XRCC3 homolog [Source:UniProtKB/Swiss-Prot;Acc:Q9FKM5]
MA_118651g0010	67.2812	0.690943	0.746324	0.105036	0.0633062	0.00458625	-0.413919	-0.203154	-0.550937	-0.609205	-0.849963		AT2G19490		DNA repair protein recA homolog 3, mitochondrial [Source:UniProtKB/Swiss-Prot;Acc:Q9ZUP2]
MA_19460g0010	371.192	0.893283	0.48159	0.955852	0.00663971	5.6009e-07	-0.115393	0.208772	-0.0172433	0.478902	0.794295		AT2G26270		FUNCTIONS IN: molecular_function unknown; INVOLVED IN: biological_process unknown; LOCATED IN: endomembrane system; BEST Arabidopsis thaliana protein match is: BRCT domain-containing DNA repair protein (TAIR:AT3G43930.1); Has 29 Blast hits to 29 pro /.../in 9 species: Archae - 0; Bacteria - 0; Metazoa - 0; Fungi - 0; Plants - 29; Viruses - 0; Other Eukaryotes - 0 (source: NCBI BLink). [Source:TAI…
MA_23261g0010	272.898	0.902527	0.236068	0.0518505	6.60655e-06	0.0001128	0.105297	0.30743	0.369337	0.750319	0.635095		AT1G19025		DNA repair metallo-beta-lactamase family protein [Source:UniProtKB/TrEMBL;Acc:F4IDZ7]
MA_312413g0010	870.159	0.153717	0.152709	0.00183847	2.42224e-06	5.94341e-16	-0.342749	-0.258754	-0.407789	-0.591711	-0.969919		AT2G19490		DNA repair protein recA homolog 3, mitochondrial [Source:UniProtKB/Swiss-Prot;Acc:Q9ZUP2]
MA_98882g0010	356.771	0.782958	0.463771	0.0106601	0.0239056	0.00415151	-0.172499	-0.197925	-0.42514	-0.381905	-0.452518		AT5G04910		DNA repair REX1-B protein [Source:UniProtKB/TrEMBL;Acc:Q1PE01]
MA_10261274g0010	88.53	0.312548	0.201541	0.00659895	3.38348e-06	2.1156e-06	-0.726224	-0.596818	-0.904876	-1.46728	-1.45799	GO:0006284,GO:0006306	AT3G07930	MBD4L	Methyl-CpG-binding domain protein 4-like protein [Source:UniProtKB/Swiss-Prot;Acc:Q0IGK1]
MA_10433401g0010	59.5623	0.687965	0.475923	0.0704475	0.000389296	0.000408263	-0.425924	-0.373161	-0.616578	-1.10941	-1.07478	GO:0003677,GO:0006284,GO:0006306,GO:0016787	AT4G12740	MYH	Adenine DNA glycosylase [Source:UniProtKB/Swiss-Prot;Acc:F4JRF4]
MA_319186g0010	36.8589	0.899086	0.201541	0.277377	0.00339689	0.000819074	0.252197	-0.764557	-0.543061	-1.21968	-1.33092	GO:0006284,GO:0008725	AT1G13635		DNA glycosylase superfamily protein [Source:UniProtKB/TrEMBL;Acc:F4HSJ2]
MA_114043g0010	804.35	0.985255	0.833897	0.363106	0.210437	0.00843401	-0.0239861	0.0894591	0.206016	0.26048	0.463625	GO:0006284,GO:0008725	AT3G12710		DNA glycosylase superfamily protein [Source:UniProtKB/TrEMBL;Acc:Q9LTW3]
MA_10429217g0010	361.145	0.81904	0.369692	0.889031	0.240898	0.0287836	0.211372	0.318939	0.0519038	0.304356	0.485246	GO:0003905,GO:0005634,GO:0006284,GO:0009536	AT3G50880		At3g50880 [Source:UniProtKB/TrEMBL;Acc:Q9SVL1]
MA_111413g0010	507.964	0.9534	0.575971	0.0535703	0.376456	0.375399	-0.0849126	0.262564	-0.545629	0.274236	-0.257009	GO:0004519,GO:0006284,GO:0051539	AT5G04560	DME	Transcriptional activator DEMETER [Source:UniProtKB/Swiss-Prot;Acc:Q8LK56]
MA_10429789g0020	16.4168	0.893283	0.340959	0.580707	0.49435	0.419734	0.276811	0.621605	0.317	-0.333439	0.380818	GO:0004844,GO:0005739,GO:0006261,GO:0006284,GO:0009536	AT3G18630	UNG	Uracil-DNA glycosylase [Source:UniProtKB/TrEMBL;Acc:A0A178VFQ0]
MA_10431686g0010	170.105	0.876521	0.0211668	0.000111119	3.71987396652666e-14	1.32850060447925e-29	-0.185426	-0.717353	-0.965664	-1.86319	-2.95962	GO:0004518,GO:0006281,GO:0007059,GO:0022402	AT1G18090		5'-3' exonuclease family protein [Source:UniProtKB/TrEMBL;Acc:Q94A33]
MA_111652g0010	232.922	0.690302	0.114542	0.00226422	1.36393163063828e-9	3.8088654907112e-18	-0.474215	-0.739064	-1.05949	-1.95491	-2.72715	GO:0000724,GO:0003677,GO:0004386,GO:0005524,GO:0006261,GO:0008270,GO:0009294
MA_832086g0010	804.67	0.941244	0.0515519	0.00434481	3.94681830304022e-9	2.75569763712717e-16	-0.038567	-0.252446	-0.295013	-0.571415	-0.777072	GO:0000719,GO:0004610,GO:0004614,GO:0005739,GO:0005829,GO:0006048,GO:0009411,GO:0009506,GO:0019255
MA_492314g0010	1171.75	0.960048	0.346453	0.4287	5.82731849756447e-8	1.16461108058698e-14	-0.0454752	-0.230898	-0.157757	-0.805521	-1.10237	GO:0005739,GO:0006302,GO:0006312,GO:0007062,GO:0007129,GO:0007131,GO:0009220,GO:0009560,GO:0009941,GO:0042138,GO:0042991,GO:0045132	AT1G15480		Pentatricopeptide repeat-containing protein At1g15480, mitochondrial [Source:UniProtKB/Swiss-Prot;Acc:Q9XI21]
MA_87237g0010	223.598	0.645437	0.00473123	0.00546446	3.30674230667533e-12	3.88535035905123e-12	-0.236086	-0.520793	-0.444155	-1.06707	-1.04805	GO:0000226,GO:0000724,GO:0000911,GO:0003677,GO:0003950,GO:0005634,GO:0006261,GO:0006275,GO:0006306,GO:0006346,GO:0006471,GO:0006979,GO:0007067,GO:0007129,GO:0007131,GO:0007267,GO:0008270,GO:0009555,GO:0009616,GO:0009737,GO:0009855,GO:0009909,GO:0010014,GO	AT2G31320	PARP1	Poly [ADP-ribose] polymerase 1 [Source:UniProtKB/Swiss-Prot;Acc:Q9ZP54]
MA_3471g0020	327.284	0.789885	0.0858964	0.00523648	2.65481255987947e-7	1.54920507519678e-11	-0.263063	-0.568189	-0.709553	-1.22383	-1.54635	GO:0000076,GO:0000084,GO:0000724,GO:0000731,GO:0000911,GO:0003002,GO:0003676,GO:0003887,GO:0005658,GO:0006269,GO:0006270,GO:0006271,GO:0006275,GO:0006306,GO:0007155,GO:0008283,GO:0009910,GO:0009965,GO:0010090,GO:0036094,GO:0042023,GO:0045010,GO:0048449,GO	AT5G67100	POLA	DNA polymerase alpha catalytic subunit [Source:UniProtKB/Swiss-Prot;Acc:Q9FHA3]
MA_1498g0010	106.588	0.645437	0.0148481	0.0111532	2.58140768594837e-8	3.25715073773667e-11	-0.33458	-0.6573	-0.583784	-1.22467	-1.45567	GO:0000724,GO:0005739,GO:0006261,GO:0006275,GO:0006298,GO:0006306,GO:0006342,GO:0007127,GO:0009408,GO:0009507,GO:0009555,GO:0016444,GO:0016572,GO:0016787,GO:0030983,GO:0031047,GO:0032042,GO:0043687,GO:0044428,GO:0045893,GO:0051567,GO:0051726	AT3G24320	MSH1	DNA mismatch repair protein MSH1, mitochondrial [Source:UniProtKB/Swiss-Prot;Acc:Q84LK0]
MA_10435853g0010	426.11	0.881613	0.0244099	0.0137212	1.35947e-06	3.37973375558563e-11	0.121435	0.469892	0.433205	0.774411	1.00617	GO:0004518,GO:0005622,GO:0006281	AT2G30350		Structure-specific endonuclease subunit SLX1 homolog [Source:UniProtKB/TrEMBL;Acc:A0A178VUD7]
MA_10427039g0010	8842.46	0.916894	0.141493	0.119002	7.21660205074076e-7	4.65420098549647e-11	0.0729349	0.285014	0.245308	0.65951	0.832748	GO:0003677,GO:0004176,GO:0004518,GO:0005524,GO:0005618,GO:0005739,GO:0005829,GO:0006289,GO:0006508,GO:0009535,GO:0009570,GO:0009902,GO:0010027,GO:0010304,GO:0010380,GO:0031897,GO:0034660,GO:0042744,GO:0042793,GO:0045037	AT5G50920	CLPC1	Chaperone protein ClpC1, chloroplastic [Source:UniProtKB/Swiss-Prot;Acc:Q9FI56]
MA_158316g0010	1200.58	0.934112	0.712972	0.023355	0.00131479	5.1461324525118e-11	0.0560062	0.097987	0.312376	0.41992	0.776723	GO:0005509,GO:0005737,GO:0005886,GO:0006281,GO:0009932,GO:0010053,GO:0030048,GO:0032440,GO:0051645,GO:0051646,GO:0055114,GO:0060151	AT4G37010	CEN2	Centrin 2 [Source:UniProtKB/TrEMBL;Acc:B6EUB9]
MA_10436457g0010	409.864	0.935428	0.312289	0.0191272	1.05261e-05	6.56642561464534e-11	-0.113556	-0.425049	-0.66951	-1.15823	-1.62754	GO:0003676,GO:0003887,GO:0005739,GO:0006264,GO:0006302,GO:0009295,GO:0009507,GO:0033259	AT1G50840	POLGAMMA2	polymerase gamma 2 [Source:TAIR;Acc:AT1G50840]
MA_824550g0010	96.0432	0.972351	0.106848	0.00872878	7.1070156697007e-8	1.17724926939214e-10	-0.0567373	-0.587859	-0.732703	-1.43325	-1.70018	GO:0003677,GO:0003887,GO:0005739,GO:0006264,GO:0006302,GO:0008408,GO:0009295,GO:0009507,GO:0033259	AT3G20540	POLGAMMA1	Polymerase gamma 1 [Source:UniProtKB/TrEMBL;Acc:F4JEQ3]
MA_14020g0030	427.642	0.819711	0.288291	0.0102343	3.74239e-05	1.85124672554103e-10	-0.201316	-0.347777	-0.571475	-0.866302	-1.26792	GO:0000724,GO:0005739,GO:0005829,GO:0006270,GO:0006275,GO:0006306,GO:0008283,GO:0009909,GO:0010389,GO:0016458,GO:0051567	AT1G67630	POLA2	DNA polymerase alpha subunit B [Source:UniProtKB/TrEMBL;Acc:F4HTP2]
MA_10430569g0010	2866.6	0.983897	0.216033	0.554588	0.000965285	5.16994332665699e-10	-0.0327213	-0.409822	-0.180629	-0.741384	-1.27428	GO:0004748,GO:0006261,GO:0006281,GO:0007275,GO:0009165,GO:0009186,GO:0012501,GO:0046914,GO:0051726,GO:0055114	AT3G27060	TSO2	TSO2 [Source:UniProtKB/TrEMBL;Acc:A0A178VJE9]
MA_13020g0010	10923.8	0.690302	0.266904	0.00240869	3.70294e-06	7.09880064131011e-10	0.190066	0.230515	0.42224	0.611928	0.772439	GO:0004842,GO:0005524,GO:0005622,GO:0005886,GO:0006301,GO:0006635,GO:0006944,GO:0016558,GO:0016567,GO:0031625,GO:0042023,GO:0043161,GO:0043248,GO:0048193,GO:0051510,GO:0051788	AT5G53300	UBC10	Ubiquitin-conjugating enzyme E2 10 [Source:UniProtKB/Swiss-Prot;Acc:P35133]
MA_30958g0010	1102.82	0.601845	0.193749	0.0191272	1.0187361685291e-7	1.24082180563364e-9	-0.59342	-0.674106	-0.881275	-1.77747	-1.94745	GO:0000287,GO:0004170,GO:0005829,GO:0006261,GO:0006281,GO:0009219,GO:0042802	AT3G46940	DUT1	dUTP-PYROPHOSPHATASE-LIKE 1 [Source:UniProtKB/TrEMBL;Acc:A0A1I9LM85]
MA_10428475g0010	787.325	0.670455	0.0672926	0.698493	1.00844334708764e-7	1.20195154823605e-8	0.164375	0.267875	0.0637729	0.561143	0.582754	GO:0005829,GO:0006301,GO:0016881	AT2G16920	UBC23	Probable ubiquitin-conjugating enzyme E2 23 [Source:UniProtKB/Swiss-Prot;Acc:Q9ZVX1]
MA_170251g0010	113.962	0.898565	0.590238	0.151401	0.0137125	1.04776038196716e-7	-0.243488	-0.38328	-0.640399	-0.987021	-1.89114	GO:0000226,GO:0000724,GO:0000911,GO:0006306,GO:0006346,GO:0031048,GO:0031507,GO:0045787,GO:0048451,GO:0048453,GO:0051567	AT3G15550		Trichohyalin [Source:UniProtKB/TrEMBL;Acc:Q9LRP9]
MA_10436537g0010	203.981	0.877028	0.426261	0.0191366	0.0315993	1.55960501136814e-7	-0.188195	-0.337044	-0.632975	-0.585876	-1.26787	GO:0000723,GO:0000724,GO:0003676,GO:0005524,GO:0005622,GO:0006260,GO:0009506,GO:0010228,GO:0043140,GO:0070417,GO:0071215	AT1G10930	RECQL4A	ATP-dependent DNA helicase Q-like 4A [Source:UniProtKB/Swiss-Prot;Acc:Q8L840]
MA_10430527g0010	131.026	0.450903	0.348098	0.0159371	0.000222026	2.35186359856537e-7	-0.415429	-0.311991	-0.53743	-0.79032	-1.06953	GO:0000285,GO:0000724,GO:0004674,GO:0005524,GO:0006325,GO:0007062,GO:0007129,GO:0007131,GO:0009506,GO:0009507,GO:0009887,GO:0010090,GO:0010332,GO:0010638,GO:0016310,GO:0032204,GO:0032504,GO:0042138,GO:0043247,GO:0043687,GO:0045132,GO:0045893	AT3G48190	ATM	Serine/Threonine-kinase ATM-like protein [Source:UniProtKB/TrEMBL;Acc:A0A1I9LQ79]
MA_41156g0010	2459.74	0.914894	0.641451	0.0849338	0.00874903	3.40210108686642e-7	-0.070578	-0.118846	-0.255829	-0.361559	-0.633222	GO:0000911,GO:0003002,GO:0003677,GO:0005515,GO:0005634,GO:0005829,GO:0006281,GO:0006486,GO:0007155,GO:0008284,GO:0009585,GO:0009630,GO:0009793,GO:0010090,GO:0010100,GO:0016567,GO:0045010,GO:0045892,GO:0048449,GO:0080008	AT4G05420	DDB1A	DDB1A [Source:UniProtKB/TrEMBL;Acc:A0A178UYD4]
MA_10431221g0020	46.1623	0.844619	0.484862	0.0214525	0.00396985	5.54090096279874e-7	-0.32598	-0.454865	-0.932274	-1.12744	-1.85105	GO:0005515,GO:0005634,GO:0006302,GO:0006915,GO:0010468,GO:0016772,GO:0030217,GO:0033151,GO:0045165,GO:0048522,GO:0065008
MA_217423g0010	1286.44	0.54138	0.499339	0.126936	0.0102727	6.08037147861752e-7	-0.399464	-0.259859	-0.386269	-0.590682	-1.02827	GO:0000724,GO:0000790,GO:0003677,GO:0006260,GO:0006312,GO:0007062,GO:0007131,GO:0007141,GO:0008270,GO:0009220,GO:0009555,GO:0009560,GO:0009640,GO:0009793,GO:0009845,GO:0009909,GO:0009933,GO:0010162,GO:0010182,GO:0010228,GO:0010332,GO:0016444,GO:0016567,GO	AT2G06510	RPA1A	Replication protein A 70 kDa DNA-binding subunit A [Source:UniProtKB/Swiss-Prot;Acc:Q9SKI4]
MA_10436971g0010	1747.22	0.975986	0.679802	0.806491	0.000973311	8.30886266403929e-7	0.022752	-0.0969911	-0.0461705	-0.395586	-0.551391	GO:0000085,GO:0005829,GO:0006302,GO:0006312,GO:0007062,GO:0007129,GO:0007131,GO:0009560,GO:0009640,GO:0009909,GO:0010388,GO:0034968,GO:0042138,GO:0045132	AT3G02200		Eukaryotic translation initiation factor 3 subunit M [Source:UniProtKB/TrEMBL;Acc:Q8W4A0]
MA_59360g0010	1102.11	0.684267	0.437959	0.00322878	0.0100354	1.06127e-06	-0.352617	-0.319983	-0.742566	-0.656882	-1.11568	GO:0000228,GO:0000400,GO:0000403,GO:0000404,GO:0000406,GO:0000710,GO:0000724,GO:0003684,GO:0005515,GO:0005524,GO:0005886,GO:0006200,GO:0006270,GO:0006275,GO:0006290,GO:0006301,GO:0006306,GO:0006311,GO:0006346,GO:0008094,GO:0008283,GO:0009909,GO:0016246,GO	AT3G18524	MSH2	DNA mismatch repair protein MSH2 [Source:UniProtKB/Swiss-Prot;Acc:O24617]
MA_605391g0010	183.784	0.849716	0.772363	0.446163	0.00975749	1.85246e-06	-0.177614	-0.131763	-0.208095	-0.57146	-0.975754	GO:0004519,GO:0006281,GO:0008853,GO:0009507,GO:0016829,GO:0090305	AT3G48425	APE1L	DNA-(apurinic or apyrimidinic site) lyase [Source:UniProtKB/TrEMBL;Acc:A0A178VA84]
MA_445192g0010	1803.78	0.984938	0.817711	0.211458	0.00331214	3.20765e-06	0.0251742	0.0956645	0.265476	0.534699	0.776633	GO:0003676,GO:0006301	AT1G14340		RNA-binding (RRM/RBD/RNP motifs) family protein [Source:UniProtKB/TrEMBL;Acc:Q949S4]
MA_10430086g0010	571.752	0.809539	0.284266	0.116944	0.00635846	5.13061e-06	0.145331	0.239051	0.259166	0.407722	0.618921	GO:0005634,GO:0006281,GO:0006310	AT1G80210	BRCC36A	At1g80210/F18B13_28 [Source:UniProtKB/TrEMBL;Acc:Q8RW94]
MA_77400g0010	144.64	0.757005	0.293605	0.216034	0.000633714	5.24973e-06	-0.251086	-0.34782	-0.316136	-0.750054	-0.95898	GO:0005739,GO:0006302,GO:0006312,GO:0007062,GO:0007129,GO:0007131,GO:0009560,GO:0009941,GO:0042138,GO:0042991,GO:0045132	AT1G15480		Pentatricopeptide repeat-containing protein At1g15480, mitochondrial [Source:UniProtKB/Swiss-Prot;Acc:Q9XI21]
MA_107869g0010	649.909	0.811245	0.119941	0.0216994	0.00120397	1.20726e-05	-0.147963	-0.321562	-0.36455	-0.491198	-0.624674	GO:0000085,GO:0000398,GO:0000724,GO:0000741,GO:0003676,GO:0005524,GO:0005634,GO:0006406,GO:0006606,GO:0008026,GO:0009560,GO:0009640,GO:0009909,GO:0010074,GO:0010212,GO:0010388,GO:0016567,GO:0016571,GO:0016579,GO:0030422,GO:0031125,GO:0035196,GO:0043687,GO	AT1G59760	MTR4	DExH-box ATP-dependent RNA helicase DExH9 [Source:UniProtKB/Swiss-Prot;Acc:Q9XIF2]
MA_35797g0010	227.562	0.836805	0.305479	0.0208358	0.00340808	3.72211e-05	-0.177647	-0.317518	-0.491607	-0.603987	-0.799138	GO:0000724,GO:0005634,GO:0005739,GO:0008270,GO:0042742,GO:0044212
MA_10431221g0010	66.4539	0.913827	0.273514	0.17243	0.000198961	3.77608e-05	-0.173983	-0.535014	-0.510677	-1.20486	-1.2918	GO:0005488,GO:0005654,GO:0006302,GO:0006310,GO:0016773,GO:0030097,GO:0030154	AT1G50030	TOR	Serine/threonine-protein kinase TOR [Source:UniProtKB/TrEMBL;Acc:A0A178WN52]
MA_8415532g0010	56.1604	0.790035	0.284941	0.0813882	0.0012363	0.000114046	-0.317452	-0.4933	-0.587473	-1.00506	-1.15648	GO:0003677,GO:0003887,GO:0005739,GO:0006264,GO:0006302,GO:0009295,GO:0009507,GO:0033259	AT3G20540	POLGAMMA1	Polymerase gamma 1 [Source:UniProtKB/TrEMBL;Acc:F4JEQ3]
MA_10436849g0010	396.385	0.710516	0.900437	0.0330346	0.0217067	0.000163765	-0.275803	-0.0693061	-0.479862	-0.508229	-0.757714	GO:0000166,GO:0003677,GO:0005634,GO:0006281,GO:0008270,GO:0010224,GO:0080008	AT5G58760	DDB2	Protein DAMAGED DNA-BINDING 2 [Source:UniProtKB/Swiss-Prot;Acc:Q6NQ88]
MA_817741g0010	71.8515	0.928987	0.234471	0.119505	0.000237262	0.000258819	-0.138239	-0.533318	-0.53435	-1.12269	-1.08393	GO:0003677,GO:0003887,GO:0005739,GO:0006264,GO:0006302,GO:0009295,GO:0009507,GO:0033259	AT3G20540	POLGAMMA1	Polymerase gamma 1 [Source:UniProtKB/TrEMBL;Acc:F4JEQ3]
MA_10435491g0030	446.474	0.693074	0.171445	0.0106401	0.00040034	0.00038386	-0.279958	-0.398255	-0.543371	-0.720518	-0.696777	GO:0000228,GO:0000400,GO:0000710,GO:0003684,GO:0005515,GO:0006200,GO:0006270,GO:0006275,GO:0006290,GO:0007131,GO:0008094,GO:0009411,GO:0032137,GO:0032138,GO:0032301,GO:0043570,GO:0045910,GO:0048451,GO:0048453,GO:0051726	AT4G02070	MSH6	DNA mismatch repair protein MSH6 [Source:UniProtKB/Swiss-Prot;Acc:O04716]
MA_158125g0010	27.9482	0.932979	0.638763	0.233904	0.603395	0.000383886	0.202123	-0.422225	-0.669962	-0.340352	-1.53562	GO:0006281,GO:0006306,GO:0008725	AT1G75090		DNA glycosylase superfamily protein [Source:UniProtKB/TrEMBL;Acc:Q94CA9]
MA_18506g0010	2180.47	0.92378	0.637207	0.391806	0.173608	0.000477035	-0.0828309	-0.151574	-0.182849	-0.261374	-0.561569	GO:0004842,GO:0005515,GO:0005829,GO:0006007,GO:0006301,GO:0006623,GO:0016192,GO:0031372	AT2G36060	MMZ3	UEV1C [Source:UniProtKB/TrEMBL;Acc:A0A178VRN9]
MA_10433089g0010	1185.05	0.840069	0.826941	0.00383899	0.154071	0.000550682	-0.158792	-0.0915825	-0.5329	-0.290678	-0.595249	GO:0006281,GO:0007004,GO:0007062,GO:0007129,GO:0007131,GO:0009506,GO:0010044,GO:0010332,GO:0016301,GO:0016773,GO:0032204,GO:0032504,GO:0042138,GO:0043247,GO:0045132
MA_10148084g0010	165.233	0.890683	0.994561	0.600713	0.0275875	0.000778262	-0.141315	-0.00482401	-0.151481	0.474312	0.654938	GO:0005515,GO:0005739,GO:0006302,GO:0006355,GO:0009793,GO:0022403,GO:0031347,GO:0048314	AT5G01630	BRCA2B	Protein BREAST CANCER SUSCEPTIBILITY 2 homolog B [Source:UniProtKB/Swiss-Prot;Acc:Q7Y1C4]
MA_136748g0020	243.691	0.944738	0.463957	0.00337151	0.0400679	0.000784288	-0.0697925	-0.236753	-0.576411	-0.421244	-0.627095	GO:0006281,GO:0006306,GO:0008725	AT1G75090		DNA glycosylase superfamily protein [Source:UniProtKB/TrEMBL;Acc:Q94CA9]
MA_93267g0010	365.46	0.752735	0.667247	0.262874	0.270068	0.000974776	-0.342141	-0.243395	-0.391953	-0.378806	-0.911897	GO:0000724,GO:0003684,GO:0005515,GO:0005524,GO:0005634,GO:0006261,GO:0006275,GO:0006306,GO:0006355,GO:0007126,GO:0008094,GO:0009555,GO:0010332,GO:0016444,GO:0016568,GO:0031047,GO:0051726
MA_10331305g0010	11.0874	0.958553	0.586822	0.149763	0.00868751	0.000976255	-0.162861	-0.524792	-0.874597	-1.3919	-1.66837	GO:0000724,GO:0003676,GO:0006270,GO:0006275,GO:0006306,GO:0008283,GO:0009555,GO:0009909,GO:0010224,GO:0010389,GO:0016444,GO:0031047,GO:0051567	AT5G08020	RPA1B	Replication protein A 70 kDa DNA-binding subunit B [Source:UniProtKB/Swiss-Prot;Acc:Q9SD82]
MA_110435g0020	336.749	0.0716765	0.521418	0.690354	0.168567	0.00124279	0.748712	0.282049	0.145826	-0.38917	-0.780078	GO:0004871,GO:0005834,GO:0006281,GO:0010100,GO:0016772,GO:0042802,GO:0048608,GO:0080008	AT3G15354	SPA3	Protein SPA1-RELATED 3 [Source:UniProtKB/Swiss-Prot;Acc:Q9LJR3]
MA_10426397g0010	184.887	0.924696	0.731313	0.589734	0.231093	0.001433	0.0867194	0.126801	0.132763	0.248077	0.540409	GO:0003677,GO:0004518,GO:0006281,GO:0007062,GO:0031048,GO:0045132	AT1G29630	EXO1	Exonuclease 1 [Source:UniProtKB/Swiss-Prot;Acc:Q8L6Z7]
MA_1542g0010	110.631	0.910749	0.528312	0.233484	0.0537732	0.00237168	-0.162538	-0.322048	-0.413395	-0.605187	-0.865134	GO:0000085,GO:0000724,GO:0003676,GO:0009640,GO:0010212,GO:0010388,GO:0016567,GO:0016571,GO:0016579,GO:0045893	AT3G42860		DNA topoisomerase [Source:UniProtKB/TrEMBL;Acc:Q9M1L9]
MA_10429286g0010	143.558	0.809082	0.601283	0.491837	0.174901	0.00250427	-0.187826	-0.182786	-0.171919	-0.29663	-0.577253	GO:0004518,GO:0005622,GO:0006281	AT2G30350		Structure-specific endonuclease subunit SLX1 homolog [Source:UniProtKB/TrEMBL;Acc:A0A178VUD7]
MA_10327014g0020	11.6692	0.9671	0.42265	0.0215634	0.0186171	0.00300773	-0.109742	-0.580039	-1.09875	-1.11744	-1.35769	GO:0000724,GO:0003677,GO:0005634,GO:0006270,GO:0006275,GO:0006306,GO:0008283,GO:0009555,GO:0009909,GO:0010224,GO:0010389,GO:0016444,GO:0031047,GO:0051567	AT5G08020	RPA1B	Replication protein A 70 kDa DNA-binding subunit B [Source:UniProtKB/Swiss-Prot;Acc:Q9SD82]
MA_40647g0020	372.933	0.981143	0.934541	0.388037	0.879229	0.00328434	-0.0444816	-0.0597745	0.282292	-0.0571465	0.725481	GO:0000911,GO:0005515,GO:0006270,GO:0006275,GO:0006298,GO:0006306,GO:0007067,GO:0007129,GO:0007131,GO:0008283,GO:0009909,GO:0010389,GO:0016458,GO:0030983,GO:0044428,GO:0051322,GO:0051567	AT3G24495	MSH7	DNA mismatch repair protein MSH7 [Source:UniProtKB/Swiss-Prot;Acc:Q9SMV7]
MA_41124g0010	309.779	0.898565	0.739774	0.0107845	0.0273931	0.00405549	-0.19194	-0.212482	-0.81064	-0.708007	-0.84938	GO:0000228,GO:0000400,GO:0000710,GO:0003684,GO:0005515,GO:0006200,GO:0006270,GO:0006275,GO:0006290,GO:0007131,GO:0008094,GO:0009411,GO:0032137,GO:0032138,GO:0032301,GO:0043570,GO:0045910,GO:0048451,GO:0048453,GO:0051726	AT4G02070	MSH6	DNA mismatch repair protein MSH6 [Source:UniProtKB/Swiss-Prot;Acc:O04716]
MA_10429017g0010	1313.95	0.800077	0.82906	0.00535582	0.489473	0.00418349	0.160485	0.0795129	0.449412	0.140186	0.437871	GO:0006301	AT5G09830	BOLA2	Protein BOLA2 [Source:UniProtKB/Swiss-Prot;Acc:Q9FIC3]
MA_10427244g0010	700.241	0.914731	0.859132	0.737615	0.795997	0.00651691	-0.0708904	0.05893	0.0676044	0.0512132	0.354889	GO:0005654,GO:0005737,GO:0006281,GO:0007275	AT3G12380	ARP5	actin-related protein 5 [Source:TAIR;Acc:AT3G12380]
MA_423393g0010	445.165	0.0101024	0.529957	0.257489	0.119302	0.00685261	0.69595	0.2148	0.264325	-0.336973	-0.518844	GO:0004871,GO:0005834,GO:0006281,GO:0010100,GO:0016491,GO:0016772,GO:0042802,GO:0048608,GO:0080008	AT3G15354	SPA3	Protein SPA1-RELATED 3 [Source:UniProtKB/Swiss-Prot;Acc:Q9LJR3]
MA_815145g0010	337.036	0.832585	0.829158	0.00137204	0.792292	0.00855869	-0.132286	-0.0738185	-0.4813	-0.0579382	-0.388746	GO:0000014,GO:0000110,GO:0000710,GO:0000712,GO:0000724,GO:0003697,GO:0006296,GO:0006979,GO:0009314	AT5G41150	UVH1	Ultraviolet hypersensitive 1 [Source:UniProtKB/TrEMBL;Acc:Q2F6I1]
MA_34495g0010	798.179	0.65964	0.670174	0.169683	0.0186171	0.011195	-0.524153	-0.289942	-0.55321	-0.844189	-0.857538	GO:0000287,GO:0004170,GO:0005829,GO:0006226,GO:0006261,GO:0006281,GO:0042802,GO:0046080	AT3G46940	DUT1	dUTP-PYROPHOSPHATASE-LIKE 1 [Source:UniProtKB/TrEMBL;Acc:A0A1I9LM85]
MA_206191g0010	99.8004	0.674245	0.325543	0.264745	0.0144002	0.0117047	-0.306872	-0.325496	-0.285968	-0.55212	-0.547559	GO:0000723,GO:0003690,GO:0004386,GO:0005515,GO:0005634,GO:0006281,GO:0009408
MA_10432649g0020	156.877	0.790035	0.683984	0.680275	0.0858701	0.0136394	-0.25089	-0.189322	-0.140888	-0.446888	-0.585408	GO:0003677,GO:0003906,GO:0004519,GO:0005739,GO:0006281,GO:0090305	AT2G41460	ARP	DNA-(apurinic or apyrimidinic site) lyase, chloroplastic [Source:UniProtKB/Swiss-Prot;Acc:P45951]
MA_10436759g0010	145.824	0.901564	0.308706	0.273745	0.063059	0.0140629	0.144201	0.369666	0.312581	0.469951	0.567978	GO:0000012,GO:0003677,GO:0006266,GO:0006355,GO:0006396,GO:0006790,GO:0007062,GO:0007131,GO:0009150,GO:0010332,GO:0010413,GO:0031981,GO:0032204,GO:0033699,GO:0042138,GO:0043247,GO:0045132,GO:0045492,GO:0046872,GO:0047627	AT5G01310	APTX	APRATAXIN-like [Source:TAIR;Acc:AT5G01310]
MA_10435855g0010	179.531	0.955902	0.248966	0.267014	0.0828958	0.019128	-0.0502323	0.271762	0.213074	0.300155	0.371448	GO:0003887,GO:0005515,GO:0006261,GO:0010224,GO:0042276,GO:0042732
MA_9971131g0010	230.643	0.944738	0.940139	0.338985	0.169155	0.0193404	-0.0819261	-0.0481698	-0.265976	-0.349878	-0.525309	GO:0003677,GO:0004519,GO:0005654,GO:0005730,GO:0005739,GO:0005829,GO:0006260,GO:0006281,GO:0008409,GO:0010228,GO:0046872,GO:0090305	AT5G26680		Flap endonuclease 1 [Source:UniProtKB/TrEMBL;Acc:F4K191]
MA_10427364g0010	6329.88	0.99755	0.785624	0.990381	0.0649169	0.020453	-0.00179638	0.0487314	-0.00176978	0.161952	0.187118	GO:0005634,GO:0005829,GO:0005886,GO:0006094,GO:0006302,GO:0006635,GO:0007010,GO:0008540,GO:0009407,GO:0009630,GO:0010332,GO:0030234,GO:0042176,GO:0043161,GO:0050790,GO:0051788,GO:0080129
MA_10427861g0010	475.277	0.901613	0.916057	0.88281	0.181843	0.0205527	-0.110177	0.0521731	-0.0441073	-0.276471	-0.420911	GO:0003697,GO:0005524,GO:0005739,GO:0006281,GO:0006310,GO:0008094,GO:0009432
MA_25663g0010	1451.4	0.99757	0.891468	0.25494	0.15571	0.0256321	-0.00246127	0.0436035	0.168337	0.197247	0.274811	GO:0003677,GO:0004872,GO:0005047,GO:0005525,GO:0005783,GO:0005886,GO:0006302,GO:0006312,GO:0007062,GO:0007129,GO:0007131,GO:0007264,GO:0009560,GO:0009855,GO:0009909,GO:0009944,GO:0010014,GO:0010075,GO:0016126,GO:0016570,GO:0031507,GO:0042138,GO:0045132,GO	AT5G05670		AT5G05670 protein [Source:UniProtKB/TrEMBL;Acc:Q9FFK7]
MA_6422g0020	799.902	0.964266	0.362913	0.459399	0.0832472	0.0289704	-0.0483416	-0.264408	-0.175086	-0.345434	-0.400535	GO:0000166,GO:0000724,GO:0005515,GO:0005678,GO:0006334,GO:0008283,GO:0009555,GO:0009933,GO:0010026,GO:0031507,GO:0048366	AT5G64630	FAS2	Chromatin assembly factor 1 subunit FAS2 [Source:UniProtKB/Swiss-Prot;Acc:Q9SXY1]
MA_10426672g0010	6286.01	0.991848	0.999191	0.364838	0.179453	0.0335757	0.0114918	-0.000606277	0.185918	0.249627	0.348159	GO:0004842,GO:0005524,GO:0005634,GO:0005737,GO:0005886,GO:0006301,GO:0006635,GO:0006944,GO:0016558,GO:0031625,GO:0042023,GO:0043161,GO:0043248,GO:0048193,GO:0051510,GO:0051788
MA_130401g0010	1912.59	0.712201	0.322032	0.00113109	0.00555558	0.0367023	0.158835	0.188595	0.398437	0.345554	0.257919	GO:0005739,GO:0006301,GO:0006886,GO:0008565,GO:0030125,GO:0030244,GO:0048193	AT2G17380	AAP19-1	AP-1 complex subunit sigma-1 [Source:UniProtKB/Swiss-Prot;Acc:Q8LEZ8]
MA_331396g0010	23.1494	0.846231	0.949854	0.120933	0.114098	0.043045	-0.38863	-0.085623	-0.802318	-0.788521	-0.923537	GO:0000418,GO:0000419,GO:0000724,GO:0003677,GO:0003899,GO:0005515,GO:0005730,GO:0006261,GO:0006275,GO:0006306,GO:0006342,GO:0006354,GO:0009555,GO:0016444,GO:0016604,GO:0022402,GO:0030422,GO:0048451,GO:0048453,GO:0051567,GO:0051726	AT2G40030	NRPE1	DNA-directed RNA polymerase V subunit 1 [Source:UniProtKB/Swiss-Prot;Acc:Q5D869]
MA_10426077g0010	461.249	0.910878	0.963472	0.901635	0.764186	0.0700949	0.0802477	-0.019256	-0.0295429	0.0625638	0.266406	GO:0000956,GO:0006281,GO:0008284,GO:0010224,GO:0048364	AT5G14170	CHC1	SWI/SNF complex component SNF12 homolog [Source:UniProtKB/Swiss-Prot;Acc:Q9FMT4]
MA_10435427g0010	260.678	0.9671	0.922072	0.660905	0.363587	0.0777434	-0.0437592	0.047383	0.109739	0.192617	0.31649	GO:0006281,GO:0022402,GO:0051052,GO:2000112	AT5G66130	RAD17	Cell cycle checkpoint protein RAD17 [Source:UniProtKB/Swiss-Prot;Acc:Q9MBA3]
MA_10432938g0020	1265.11	0.771801	0.805882	0.139157	0.16563	0.0865315	-0.197492	-0.0979654	-0.297424	-0.276894	-0.312635	GO:0000724,GO:0005515,GO:0006270,GO:0006275,GO:0006301,GO:0006306,GO:0007062,GO:0008283,GO:0009555,GO:0009941,GO:0010090,GO:0016444,GO:0031047,GO:0042023,GO:0042555,GO:0043601,GO:0051302,GO:0051567,GO:0051726	AT2G40550	ETG1	Mini-chromosome maintenance complex-binding protein [Source:UniProtKB/Swiss-Prot;Acc:Q501D5]
MA_540053g0010	172.284	0.867064	0.852037	0.350793	0.328581	0.0889298	-0.211876	-0.123004	-0.313769	-0.316051	-0.475148	GO:0003684,GO:0005515,GO:0006298,GO:0007129,GO:0007131,GO:0009410,GO:0030983,GO:0044424,GO:0048522	AT4G25540	MSH3	DNA mismatch repair protein MSH3 [Source:UniProtKB/Swiss-Prot;Acc:O65607]
MA_108626g0020	5235.42	0.806838	0.73296	0.305602	0.815561	0.0902654	0.154934	0.109632	0.194666	0.0544922	0.271414	GO:0004842,GO:0005524,GO:0006301,GO:0006635,GO:0009407,GO:0010286,GO:0042023,GO:0043161,GO:0051510,GO:0051788,GO:0080129	AT3G08690	UBC11	Ubiquitin-conjugating enzyme E2 11 [Source:UniProtKB/Swiss-Prot;Acc:P35134]
MA_117440g0010	70.369	0.937706	0.805629	0.650052	0.245144	0.101885	0.125461	-0.174182	-0.201691	-0.423632	-0.535288	GO:0005200,GO:0005654,GO:0005737,GO:0006281,GO:0009560,GO:0030029	AT3G12380	ARP5	actin-related protein 5 [Source:TAIR;Acc:AT3G12380]
MA_41199g0010	249.399	0.832673	0.0245982	0.636409	0.00374407	0.113469	-0.146587	-0.46052	-0.109152	-0.490692	-0.276548	GO:0003677,GO:0006281	AT3G12210		DNA binding protein [Source:UniProtKB/TrEMBL;Acc:Q9C7D5]
MA_10435956g0010	286.791	0.819711	0.892742	0.0963432	0.786804	0.116654	-0.180727	-0.0672741	-0.358506	-0.0770159	-0.318409	GO:0000155,GO:0000160,GO:0000184,GO:0004674,GO:0005524,GO:0005634,GO:0005784,GO:0005829,GO:0006281,GO:0006613,GO:0016021,GO:0018105,GO:0023014,GO:0046777,GO:0046854,GO:0046872
MA_10432273g0010	226.341	0.853906	0.860734	0.920461	0.0847385	0.192154	-0.113484	-0.0593902	-0.0230469	-0.262766	-0.197368	GO:0006282	AT3G05480	ATRAD9	Cell cycle checkpoint control protein family [Source:UniProtKB/TrEMBL;Acc:F4J7B7]
MA_10428471g0010	219.679	0.988379	0.955056	0.518137	0.63982	0.26067	-0.0198701	0.0297626	-0.160379	-0.118141	-0.231343	GO:0000724,GO:0005634,GO:0006333,GO:0008361,GO:0009294,GO:0010091,GO:0016023,GO:0031567,GO:0051301	AT1G66740	ASF1A	SP7 [Source:UniProtKB/TrEMBL;Acc:A0A178WM99]
MA_546546g0010	63.0205	0.939418	0.781183	0.879227	0.236451	0.267908	-0.114257	-0.175787	-0.0727188	-0.400412	-0.356049	GO:0003684,GO:0005634,GO:0006261,GO:0006281,GO:0008853	AT4G17760		At4g17760 [Source:UniProtKB/TrEMBL;Acc:Q8L7G8]
MA_166984g0010	174.385	0.84106	0.637207	0.846226	0.668023	0.280326	-0.217732	-0.222857	-0.0782157	-0.147452	-0.296168	GO:0000160,GO:0005634,GO:0005829,GO:0006261,GO:0006302,GO:0009927,GO:0010029,GO:0010332,GO:0031537,GO:0043424,GO:0048831,GO:0051026,GO:0080036	AT1G13330	HOP2	Homologous-pairing protein 2 homolog [Source:UniProtKB/Swiss-Prot;Acc:Q9FX64]
MA_10435858g0010	285.452	0.921223	0.916744	0.774498	0.569511	0.28422	0.0622188	-0.0352691	0.0546516	-0.0943122	-0.150857	GO:0000085,GO:0000724,GO:0003958,GO:0005506,GO:0005515,GO:0005634,GO:0005737,GO:0009640,GO:0009793,GO:0010181,GO:0010212,GO:0010388,GO:0016567,GO:0016571,GO:0016579,GO:0043687,GO:0045893,GO:0055114	AT3G02280	ATR3	NADPH-dependent diflavin oxidoreductase 1 [Source:UniProtKB/Swiss-Prot;Acc:Q6NPS8]
MA_214705g0010	410.787	0.845208	0.774745	0.275162	0.414815	0.298243	-0.230811	-0.167147	-0.356087	-0.271696	-0.308625	GO:0000911,GO:0005515,GO:0006270,GO:0006275,GO:0006298,GO:0006306,GO:0007067,GO:0007129,GO:0007131,GO:0008283,GO:0009909,GO:0010389,GO:0016458,GO:0030983,GO:0044428,GO:0051322,GO:0051567	AT3G24495	MSH7	DNA mismatch repair protein MSH7 [Source:UniProtKB/Swiss-Prot;Acc:Q9SMV7]
MA_177350g0010	0.800489					0.372779	0.549911	0.0206543	0.11363	0.0901535	0.363837	GO:0000724,GO:0003677,GO:0005634,GO:0006270,GO:0006275,GO:0006306,GO:0008283,GO:0009555,GO:0009909,GO:0010224,GO:0010389,GO:0016444,GO:0031047,GO:0051567	AT5G08020	RPA1B	Replication protein A 70 kDa DNA-binding subunit B [Source:UniProtKB/Swiss-Prot;Acc:Q9SD82]
MA_10428431g0010	78.3025	0.964266	0.991316	0.42055	0.489896	0.401855	0.0809215	-0.0114611	-0.318596	-0.270404	-0.294155	GO:0000151,GO:0006302,GO:0006312,GO:0007062,GO:0007129,GO:0007131,GO:0007276,GO:0032875,GO:0042138,GO:0043161,GO:0043248,GO:0045132,GO:0051302,GO:0051510,GO:0051788	AT5G05560	EMB2771	E3 ubiquitin ligase, putative [Source:TAIR;Acc:AT5G05560]
MA_15758g0010	90.2588	0.506192	0.7271	0.0461194	0.709325	0.419798	-0.859914	-0.334677	-0.991344	-0.259383	-0.433358	GO:0005215,GO:0005524,GO:0005634,GO:0006281,GO:0006310,GO:0006346,GO:0006396,GO:0007062,GO:0008278,GO:0009507,GO:0009630,GO:0009855,GO:0009887,GO:0010014,GO:0010073,GO:0010413,GO:0010638,GO:0016246,GO:0030261,GO:0033044,GO:0045492,GO:0045893	AT3G54670	SMC1	Structural maintenance of chromosomes protein 1 [Source:UniProtKB/Swiss-Prot;Acc:Q6Q1P4]
MA_39506g0010	9.03438	0.969933		0.531615	0.650808	0.430078	0.107729	0.45552	-0.40393	-0.28257	-0.412902	GO:0003677,GO:0004519,GO:0005654,GO:0005730,GO:0005739,GO:0005829,GO:0006260,GO:0006281,GO:0008409,GO:0010228,GO:0046872,GO:0060041,GO:0090305	AT5G26680		Flap endonuclease 1 [Source:UniProtKB/TrEMBL;Acc:F4K191]
MA_112580g0010	91.4781	0.818112	0.967692	0.276935	0.394912	0.431029	-0.224171	0.0275589	-0.31247	-0.247924	-0.216536	GO:0000166,GO:0000911,GO:0004386,GO:0006302,GO:0006312,GO:0007062,GO:0007067,GO:0007131,GO:0010564,GO:0042138,GO:0045132,GO:0051026,GO:0051322	AT3G27730	RCK	DNA helicase ROCK-N-ROLLERS [Source:UniProtKB/TrEMBL;Acc:A0A1I9LN50]
MA_132289g0010	748.275	0.987245	0.668753	0.526626	0.338408	0.450968	0.01474	0.107497	0.109298	0.148931	0.112888	GO:0001676,GO:0002213,GO:0004596,GO:0005737,GO:0006301,GO:0006633	AT2G38130	MAK3	N-alpha-acetyltransferase MAK3 [Source:UniProtKB/Swiss-Prot;Acc:O80438]
MA_957334g0010	355.966	0.969614	0.570628	0.754403	0.200996	0.478666	-0.0387277	-0.174522	-0.0807167	-0.250743	-0.141502	GO:0000394,GO:0005675,GO:0006289,GO:0006357,GO:0008270	AT1G05055	GTF2H2	General transcription factor IIH subunit [Source:UniProtKB/TrEMBL;Acc:A0A178W5Z7]
MA_43243g0010	133.942	0.902872	0.879084	0.10675	0.674982	0.493128	-0.114517	-0.0753693	-0.357286	-0.113734	-0.159394	GO:0000014,GO:0000110,GO:0000710,GO:0000712,GO:0000724,GO:0003697,GO:0006296,GO:0006979,GO:0009314	AT5G41150	UVH1	Ultraviolet hypersensitive 1 [Source:UniProtKB/TrEMBL;Acc:Q2F6I1]
MA_10428711g0010	492.746	0.686277	0.814912	0.156914	0.933602	0.494162	-0.333152	-0.126664	-0.386439	-0.0343966	-0.190333	GO:0003910,GO:0004484,GO:0004651,GO:0004725,GO:0005524,GO:0005634,GO:0006281,GO:0006310,GO:0006370,GO:0008138,GO:0035335	AT3G09100		mRNA capping enzyme family protein [Source:UniProtKB/TrEMBL;Acc:F4IYM6]
MA_10427871g0010	272.063	0.711695	0.745272	0.305792	0.893711	0.502306	-0.291891	-0.151876	-0.28023	-0.0485082	-0.176516	GO:0000724,GO:0000790,GO:0000795,GO:0005524,GO:0005712,GO:0006200,GO:0006261,GO:0006275,GO:0006298,GO:0006306,GO:0006312,GO:0007062,GO:0007129,GO:0007131,GO:0009555,GO:0009560,GO:0009737,GO:0009845,GO:0010162,GO:0010564,GO:0016444,GO:0016568,GO:0016887,GO	AT4G09140	MLH1	DNA mismatch repair protein MLH1 [Source:UniProtKB/Swiss-Prot;Acc:Q9ZRV4]
MA_10427723g0010	2122.84	0.974215	0.888897	0.889008	0.844776	0.52868	-0.019268	0.0353436	0.0226397	-0.0289123	0.0729642	GO:0006302,GO:0006312,GO:0007062,GO:0007129,GO:0007131,GO:0009560,GO:0009909,GO:0034968,GO:0042138,GO:0045132	AT3G02200		Eukaryotic translation initiation factor 3 subunit M [Source:UniProtKB/TrEMBL;Acc:Q8W4A0]
MA_30232g0010	63.3733	0.831725	0.946273	0.489416	0.399181	0.572488	-0.285213	-0.0623616	-0.287626	-0.327503	-0.216916	GO:0000724,GO:0003677,GO:0003887,GO:0005634,GO:0005694,GO:0006297,GO:0008408,GO:0010212,GO:0010224,GO:0016035,GO:0019985,GO:0043687,GO:0045893	AT1G67500	REV3	recovery protein 3 [Source:TAIR;Acc:AT1G67500]
MA_194g0030	283.329	0.650984	0.363918	0.349865	0.991712	0.588504	-0.607571	-0.577972	-0.466318	-0.00359292	0.240015	GO:0004842,GO:0005524,GO:0006301,GO:0006635,GO:0009407,GO:0010286,GO:0016567,GO:0042023,GO:0043161,GO:0051510,GO:0051788,GO:0080129	AT3G08690	UBC11	Ubiquitin-conjugating enzyme E2 11 [Source:UniProtKB/Swiss-Prot;Acc:P35134]
MA_10433141g0010	370.044	0.988379	0.865493	0.4649	0.960591	0.597724	-0.0151388	-0.0582934	-0.131363	0.0111078	0.0881891	GO:0000152,GO:0004842,GO:0005515,GO:0006281,GO:0008270,GO:0009641,GO:0009647,GO:0009649,GO:0010100,GO:0010119,GO:0016567,GO:0032440,GO:0046283,GO:0048573,GO:0055114,GO:0080008	AT2G32950	COP1	FUS1 [Source:UniProtKB/TrEMBL;Acc:A0A178VXE2]
MA_36374g0010	816.065	0.795553	0.871423	0.518187	0.894326	0.601064	-0.159242	-0.0627356	-0.13313	0.0315832	-0.098259	GO:0000209,GO:0005634,GO:0006281,GO:0006511,GO:0009755,GO:0009908,GO:0010100,GO:0010182,GO:0016874,GO:0031625,GO:0048366,GO:0048575,GO:0048825,GO:0080008	AT5G46210	CUL4	Cullin-4 [Source:UniProtKB/Swiss-Prot;Acc:Q8LGH4]
MA_10433387g0010	186.721	0.981143	0.970256	0.433616	0.886154	0.619004	0.0343543	-0.0228599	-0.203398	-0.045212	-0.123152	GO:0000085,GO:0000166,GO:0005634,GO:0005829,GO:0006281,GO:0008641,GO:0009414,GO:0009640,GO:0009734,GO:0009965,GO:0010252,GO:0010388,GO:0016567,GO:0016571,GO:0016579,GO:0045893	AT1G05180	AXR1	NEDD8-activating enzyme E1 regulatory subunit [Source:UniProtKB/TrEMBL;Acc:A0A178WFT2]
MA_10312961g0010	146.157	0.795625	0.818541	0.182678	0.815235	0.620912	-0.163534	0.0825754	-0.250717	-0.0562116	-0.0988975	GO:0000085,GO:0000166,GO:0005634,GO:0005829,GO:0006281,GO:0008641,GO:0009414,GO:0009640,GO:0009734,GO:0009965,GO:0010252,GO:0010388,GO:0016567,GO:0016571,GO:0016579,GO:0045893	AT1G05180	AXR1	NEDD8-activating enzyme E1 regulatory subunit [Source:UniProtKB/TrEMBL;Acc:A0A178WFT2]
MA_67385g0020	6.83641	0.961557		0.313319	0.89582	0.653676	0.148837	-0.0322009	-0.643732	-0.116279	-0.281095	GO:0006281	AT1G66730	LIG6	DNA ligase 6 [Source:UniProtKB/Swiss-Prot;Acc:F4HPZ9]
MA_140593g0010	0.770128					0.662262	0.353993	-0.0417369	0.03749	-0.0577972	-0.139649	GO:0000418,GO:0000419,GO:0000724,GO:0005515,GO:0005730,GO:0006261,GO:0006275,GO:0006306,GO:0006342,GO:0006354,GO:0009555,GO:0016444,GO:0016604,GO:0016779,GO:0022402,GO:0030422,GO:0048451,GO:0048453,GO:0051567,GO:0051726	AT2G40030	NRPE1	DNA-directed RNA polymerase V subunit 1 [Source:UniProtKB/Swiss-Prot;Acc:Q5D869]
MA_10429667g0010	913.164	0.782405	0.828334	0.137997	0.972783	0.662437	-0.160817	0.0743937	-0.250635	0.00789121	-0.0802537	GO:0005215,GO:0005524,GO:0005634,GO:0006281,GO:0006310,GO:0006346,GO:0006396,GO:0007062,GO:0008278,GO:0009507,GO:0009630,GO:0009855,GO:0009887,GO:0010014,GO:0010073,GO:0010413,GO:0010638,GO:0016246,GO:0030261,GO:0033044,GO:0045492,GO:0045893	AT3G54670	SMC1	Structural maintenance of chromosomes protein 1 [Source:UniProtKB/Swiss-Prot;Acc:Q6Q1P4]
MA_10431851g0010	121.516	0.796819	0.957131	0.915854	0.405681	0.751503	-0.245449	-0.0371807	-0.0425511	-0.245746	0.0938691	GO:0000724,GO:0005488,GO:0005634,GO:0006261,GO:0006275,GO:0006298,GO:0006306,GO:0006312,GO:0007062,GO:0007129,GO:0007131,GO:0007140,GO:0007267,GO:0009555,GO:0009560,GO:0009616,GO:0009640,GO:0009691,GO:0009845,GO:0009880,GO:0009909,GO:0010050,GO:0010072,GO	AT4G02460	PMS1	DNA mismatch repair protein PMS1 [Source:UniProtKB/Swiss-Prot;Acc:Q941I6]
MA_6672g0010	133.8	0.98932	0.83929	0.393188	0.823119	0.752392	0.0277438	0.139526	-0.314657	-0.0954512	0.113795	GO:0003676,GO:0005524,GO:0006270,GO:0006275,GO:0006281,GO:0006310,GO:0008026,GO:0043138,GO:0051726	AT5G27680	RECQSIM	ATP-dependent DNA helicase Q-like SIM [Source:UniProtKB/Swiss-Prot;Acc:Q9FT69]
MA_1027746g0010	738.11	0.901613	0.951616	0.0410923	0.441889	0.771809	0.174058	0.051067	0.630085	0.275801	0.10993	GO:0003677,GO:0003682,GO:0005634,GO:0005829,GO:0005886,GO:0006289,GO:0006334,GO:0009294,GO:0046686	AT5G56950	NAP1;3	Nucleosome assembly protein 1;3 [Source:UniProtKB/Swiss-Prot;Acc:Q94K07]
MA_10318162g0010	1.13149					0.805605	-0.0703168	0.0964661	-0.0187088	0.112219	0.104355	GO:0000724,GO:0006270,GO:0006275,GO:0006306,GO:0008283,GO:0009555,GO:0009909,GO:0010224,GO:0010389,GO:0016444,GO:0031047,GO:0051567	AT5G08020	RPA1B	Replication protein A 70 kDa DNA-binding subunit B [Source:UniProtKB/Swiss-Prot;Acc:Q9SD82]
MA_10426228g0010	20.8351	0.739259	0.738998	0.714045	0.324488	0.820489	0.463458	0.266334	0.208782	0.441427	-0.0959378	GO:0003676,GO:0003700,GO:0004402,GO:0005634,GO:0005739,GO:0006281,GO:0006355,GO:0008270,GO:0008284,GO:0010224,GO:0010492,GO:0016573,GO:0048768,GO:0051301	AT5G64610	HAM1	Histone acetyltransferase of the MYST family 1 [Source:UniProtKB/Swiss-Prot;Acc:Q9FLF7]
MA_75193g0010	408.365	0.991499	0.504302	0.94243	0.637652	0.836706	-0.0171336	-0.251021	0.0274579	-0.137564	0.0581152	GO:0000166,GO:0000724,GO:0003676,GO:0005634,GO:0006312,GO:0009507,GO:0009560,GO:0010212,GO:0043687,GO:0045893
MA_10272168g0010	19.2751	0.96553	0.701151	0.777112	0.628912	0.837131	-0.113169	-0.336239	-0.19241	-0.282165	-0.126971	GO:0000724,GO:0004519,GO:0006261,GO:0006275,GO:0006306,GO:0009555,GO:0010212,GO:0016444,GO:0016568,GO:0022402,GO:0031047,GO:0043687,GO:0045893,GO:0048451,GO:0048453,GO:0051726	AT2G22140	EME1B	Crossover junction endonuclease EME1B [Source:UniProtKB/Swiss-Prot;Acc:C5H8J1]
MA_277083g0010	103.745	0.876738	0.795107	0.797506	0.859228	0.848423	-0.24946	-0.196608	-0.1352	-0.0920594	0.0802117	GO:0000956,GO:0006281,GO:0008284,GO:0010224,GO:0048364	AT5G14170	CHC1	SWI/SNF complex component SNF12 homolog [Source:UniProtKB/Swiss-Prot;Acc:Q9FMT4]
MA_10220433g0010	35.9357	0.983711	0.571768	0.36145	0.547483	0.894921	0.0589648	0.403073	-0.456775	0.298834	-0.0665033	GO:0003677,GO:0003899,GO:0005634,GO:0006302,GO:0006312,GO:0006354,GO:0006396,GO:0007062,GO:0007129,GO:0007131,GO:0009560,GO:0010332,GO:0010564,GO:0016567,GO:0032204,GO:0042138,GO:0043247,GO:0045132	AT5G60040	NRPC1	DNA-directed RNA polymerase subunit [Source:UniProtKB/TrEMBL;Acc:F4JXF8]
MA_10435225g0010	55.3497	0.968656	0.864961	0.968287	0.862132	0.900335	0.0703144	-0.127423	-0.0217523	-0.0791949	-0.0519521	GO:0003677,GO:0004518,GO:0006289,GO:0009507	AT2G03390	CLPF	Clp protease adapter protein ClpF, chloroplastic [Source:UniProtKB/Swiss-Prot;Acc:Q67Y99]
MA_86122g0010	54.6511	0.934563	0.827889	0.784452	0.729549	0.913457	-0.131687	0.155418	0.131315	0.149418	0.0474455	GO:0000226,GO:0000911,GO:0004518,GO:0005524,GO:0005737,GO:0006302,GO:0006312,GO:0006606,GO:0007267,GO:0007346,GO:0008270,GO:0009560,GO:0009616,GO:0009640,GO:0009793,GO:0009845,GO:0009909,GO:0009933,GO:0010048,GO:0010162,GO:0010182,GO:0010228,GO:0010267,GO	AT2G31970	RAD50	DNA repair protein RAD50 [Source:UniProtKB/Swiss-Prot;Acc:Q9SL02]
MA_41294g0010	554.382	0.879952	0.46725	0.926408	0.645759	0.93335	-0.290894	-0.49672	0.0636302	-0.247336	0.0379531	GO:0000719,GO:0005634,GO:0005829,GO:0009409,GO:0009411	AT3G04880	DRT102	DNA damage-repair/toleration protein DRT102 [Source:UniProtKB/Swiss-Prot;Acc:Q05212]
MA_132866g0010	2821.99	0.98201	0.925241	0.981789	0.997622	0.949551	-0.0287073	-0.0466638	0.0075861	0.00113562	-0.0165547	GO:0004842,GO:0005524,GO:0006301,GO:0006511,GO:0016567	AT1G75440	UBC16	Probable ubiquitin-conjugating enzyme E2 16 [Source:UniProtKB/Swiss-Prot;Acc:Q9FWT2]
MA_10427620g0010	64.6019	0.903903	0.777805	0.966905	0.369289	0.975908	-0.152125	-0.16035	0.0194134	-0.287366	-0.0143061	GO:0000724,GO:0003676,GO:0003824,GO:0005515,GO:0007129,GO:0007131,GO:0007140,GO:0010228,GO:0010332,GO:0016444,GO:0032204,GO:0043247,GO:0043687,GO:0045893	AT3G19210	CHR25	Protein CHROMATIN REMODELING 25 [Source:UniProtKB/Swiss-Prot;Acc:Q0PCS3]
