## Supplementary material for "Gamma radiation-induced molecular toxicity and effects on pluripotent stem cells of the radiosensitive conifer Norway spruce (*Picea abies*)": Table S9

### Sheet: Table S9. Cell wall
Table S9. Differentially expressed cell wall related genes in clonal stem cells of Norway spruce after exposure to 144 h of gamma radiation at different dose rates. Red and blue highlights denote upregulation and downregulation, respectively, compared to unexposed control (0 mGy h-1).
geneID	baseMean	G1.padj	G10.padj	G20.padj	G40.padj	G100.padj	G1.lfc	G10.lfc	G20.lfc	G40.lfc	G100.lfc	GO	At_geneID	At_geneName	At_desc
MA_9382g0010	513.331	1	0.994187	0.736807	0.0134721	0.00114092	0.100769	0.187603	0.202439	0.662704	0.794572	NA	AT5G53330.1		Proline-rich cell wall protein-like [Source:UniProtKB/TrEMBL;Acc:Q8LG11]
MA_7238242g0010	36.5956	1	0.630306	0.237181	4.62965e-11	5.95938e-17	-0.250098	0.534757	0.623804	2.00249	2.4456	NA	AT4G19420.1		Pectinacetylesterase family protein [Source:TAIR;Acc:AT4G19420]
MA_10433178g0010	77.2071	1	0.96592	0.944075	0.00054826	1.45072e-11	-0.181522	-0.280878	-0.0817665	-1.18318	-2.25017	NA	AT3G49220.1		Pectinesterase [Source:UniProtKB/TrEMBL;Acc:A0A1I9LRM8]
MA_98717g0010	2159.06	1	0.219399	0.00766804	2.10421e-08	2.96099e-11	0.190462	0.8367	1.13173	1.86984	2.12797	NA	AT3G61490.3		Pectin lyase-like superfamily protein [Source:UniProtKB/TrEMBL;Acc:A0A1I9LS88]
MA_9165956g0010	139.104	1	0.082118	0.148747	0.00162156	3.65602e-10	0.553379	1.45795	1.01997	1.64849	3.20211	NA	AT3G26610.1		Pectin lyase-like superfamily protein [Source:UniProtKB/TrEMBL;Acc:Q38958]
MA_10428207g0020	83.9011	1	0.296977	0.541434	4.38538e-05	5.81433e-10	0.724996	1.07149	0.576853	2.01152	2.89817	NA	AT5G19730.1	PME53	Probable pectinesterase 53 [Source:UniProtKB/Swiss-Prot;Acc:Q8VYZ3]
MA_9467735g0010	427.482	1	0.519661	0.0965217	3.65519e-05	1.44878e-09	0.354363	0.641277	0.836946	1.47962	2.02446	NA	AT4G33440.1		Pectin lyase-like superfamily protein [Source:UniProtKB/TrEMBL;Acc:Q84K13]
MA_36188g0010	211.019	1	1	0.143315	4.33027e-05	1.0692e-07	-0.0773434	-0.0173495	0.948144	1.82545	2.23953	NA	AT5G62360.1		Plant invertase/pectin methylesterase inhibitor superfamily protein [Source:UniProtKB/TrEMBL;Acc:Q9LVA3]
MA_19816g0020	52.2167	1	0.282817	0.599666	0.00090981	3.71789e-07	0.696273	1.12373	0.531077	1.7182	2.47708	NA	AT5G19730.1	PME53	Probable pectinesterase 53 [Source:UniProtKB/Swiss-Prot;Acc:Q8VYZ3]
MA_84680g0010	230.201	1	0.330193	0.510815	0.0264796	1.3232e-06	0.867731	1.09	0.629735	1.23255	2.43915	NA	AT1G53830.1	PME2	Pectinesterase 2 [Source:UniProtKB/Swiss-Prot;Acc:Q42534]
MA_6380g0020	754.87	1	0.521983	0.0358244	0.00305037	3.83558e-05	0.0757173	0.642262	0.988044	1.11621	1.4231	NA	AT3G61490.3		Pectin lyase-like superfamily protein [Source:UniProtKB/TrEMBL;Acc:A0A1I9LS88]
MA_8032g0010	86.917	1	0.996583	0.424846	0.00107605	7.8807e-05	0.14033	0.162037	0.319386	0.728408	0.829951	NA	AT1G57590.1	PAE2	Pectin acetylesterase 2 [Source:UniProtKB/Swiss-Prot;Acc:F4I839]
MA_10376612g0010	41.0898	1	0.919318	0.601407	0.00207477	0.000881324	-0.13413	0.498949	0.548819	1.65717	1.68647	NA	AT5G45280.1	PAE11	Pectin acetylesterase 11 [Source:UniProtKB/Swiss-Prot;Acc:Q9FH82]
MA_29344g0010	76.969	1	1	0.379635	0.154542	0.012759	-0.236863	0.200642	0.582072	0.638741	0.95056	NA	AT1G62770.1	PMEI9	Pectinesterase inhibitor 9 [Source:UniProtKB/Swiss-Prot;Acc:Q9SI72]
MA_10332149g0010	75.2489	1	0.890528	0.939595	1.54716e-10	2.6133e-09	0.240708	0.452875	0.115413	2.59914	2.35709	GO:0004857,GO:0005618,GO:0030599,GO:0042545,GO:0043086,GO:0045330	AT5G53370.1	ATPMEPCRF	pectin methylesterase PCR fragment F [Source:TAIR;Acc:AT5G53370]
MA_67675g0010	45.5209	1	0.996583	0.813783	0.054314	0.000218558	-0.0771943	-0.238553	-0.206143	-0.71649	-1.23986	GO:0005618,GO:0005886,GO:0010075,GO:0016788	AT5G09760.1		Pectinesterase [Source:UniProtKB/TrEMBL;Acc:A0A178UA07]
MA_7274893g0010	257.319	1	0.483854	0.00363888	5.17614e-06	3.52263e-11	0.408928	0.404057	0.758514	0.969073	1.32057	GO:0005618,GO:0016788	AT2G21610.1	PE11	Pectinesterase 11 [Source:UniProtKB/TrEMBL;Acc:A0A1P8AZ45]
MA_177599g0010	6.15416	1	0.964124	0.519473	0.862767	0.0308109	0.0454709	-0.477934	-0.702789	-0.16312	-1.23089	GO:0005622,GO:0006612,GO:0006833,GO:0009651,GO:0009750,GO:0009963,GO:0010363,GO:0016788	AT5G53370.1	ATPMEPCRF	pectin methylesterase PCR fragment F [Source:TAIR;Acc:AT5G53370]
MA_99816g0010	1599.81	1	0.485849	0.00387389	8.42596e-09	7.2762e-15	0.148405	0.569592	1.0726	1.7062	2.2	GO:0005737,GO:0009411,GO:0009505,GO:0009813,GO:0030599	AT5G19730.1	PME53	Probable pectinesterase 53 [Source:UniProtKB/Swiss-Prot;Acc:Q8VYZ3]
MA_354248g0010	37.1525	1	0.380572	0.391123	0.00661202	0.000452641	0.881872	1.04922	0.752675	1.52928	1.85356	GO:0006810,GO:0016787,GO:0019222,GO:0042744,GO:0044464,GO:0050794	AT3G49220.1		Pectinesterase [Source:UniProtKB/TrEMBL;Acc:A0A1I9LRM8]
MA_10436451g0020	927.719	1	0.40668	0.00351244	9.93065e-08	6.97119e-12	0.130644	0.572386	1.0079	1.4769	1.81216	GO:0008152,GO:0016798	AT4G23500.1		Pectin lyase-like superfamily protein [Source:UniProtKB/TrEMBL;Acc:O81746]
MA_87592g0010	4055.18	1	0.0750878	0.0345516	4.28537e-11	1.86168e-17	0.621422	1.10063	1.0156	2.33049	2.89359	GO:0009505,GO:0016023,GO:0030599	AT2G21610.1	PE11	Pectinesterase 11 [Source:UniProtKB/TrEMBL;Acc:A0A1P8AZ45]
MA_304854g0010	2271.6	1	0.0762849	0.114435	3.89196e-09	5.80881e-17	0.49383	1.20276	0.90888	2.30927	3.14762	GO:0009505,GO:0030599	AT2G21610.1	PE11	Pectinesterase 11 [Source:UniProtKB/TrEMBL;Acc:A0A1P8AZ45]
MA_18312g0010	51.0637	1	0.289914	0.740302	0.0106897	2.29764e-05	0.670972	1.13607	0.391446	1.38578	2.10583	GO:0009505,GO:0030599	AT2G21610.1	PE11	Pectinesterase 11 [Source:UniProtKB/TrEMBL;Acc:A0A1P8AZ45]
MA_340147g0010	334.792	1	0.464021	0.158495	4.03829e-13	4.60372e-21	0.207925	0.502082	0.554855	1.8082	2.2654	GO:0016023	AT4G19420.1		Pectinacetylesterase family protein [Source:TAIR;Acc:AT4G19420]
MA_13282g0010	3240.04	1	0.195784	0.0925956	1.62047e-07	1.94953e-07	0.304597	0.792042	0.746492	1.61523	1.55489	GO:0016787	AT3G59850.1		Pectin lyase-like superfamily protein [Source:UniProtKB/TrEMBL;Acc:A0A1I9LP65]
MA_158002g0020	63.2503	1	1	0.988433	0.000168399	0.00923411	-0.277652	0.235499	0.0283805	1.90332	1.29351	GO:0016787	AT5G53370.1	ATPMEPCRF	pectin methylesterase PCR fragment F [Source:TAIR;Acc:AT5G53370]
MA_54974g0010	80.7571	1	0.15625	0.000538505	9.06411e-11	2.96185e-13	-0.523282	-0.774724	-1.21339	-1.90673	-2.14732	GO:0016787,GO:0050789	AT5G09760.1		Pectinesterase [Source:UniProtKB/TrEMBL;Acc:A0A178UA07]
MA_705050g0010	4.45777	1	1	0.528664	0.770932	0.0309418	0.203232	0.0400133	0.7526	0.260897	-0.991497	GO:0016788	AT5G61680.1		Pectin lyase-like superfamily protein [Source:TAIR;Acc:AT5G61680]
MA_13968g0020	3101.1	1	0.291455	0.0140486	2.30335e-10	5.1057e-12	0.114928	0.451899	0.618422	1.21258	1.27686	GO:0009826,GO:0009863,GO:0009969,GO:0010256,GO:0016757,GO:0030173,GO:0042353	AT2G20370.1	MUR3	Xyloglucan galactosyltransferase MUR3 [Source:UniProtKB/Swiss-Prot;Acc:Q7XJ98]
MA_100374g0010	181.76	1	0.823652	0.434224	6.02346e-05	3.68093e-11	0.415908	0.369524	0.430231	1.20001	1.82771	GO:0009826,GO:0009863,GO:0009969,GO:0010256,GO:0016757,GO:0030173,GO:0042353	AT2G20370.1	MUR3	Xyloglucan galactosyltransferase MUR3 [Source:UniProtKB/Swiss-Prot;Acc:Q7XJ98]
MA_290104g0010	93.7698	1	0.93703	0.965507	0.0182964	2.50458e-05	0.146243	0.41031	0.0693197	1.11204	1.76333	GO:0009826,GO:0009863,GO:0009969,GO:0010256,GO:0016757,GO:0030173,GO:0042353	AT2G20370.1	MUR3	Xyloglucan galactosyltransferase MUR3 [Source:UniProtKB/Swiss-Prot;Acc:Q7XJ98]
MA_7543346g0010	6.16288	1	0.942382	0.955818	0.0194535	0.00711682	-0.106518	0.42402	-0.0499674	1.5427	1.65661	GO:0009826,GO:0009863,GO:0009969,GO:0010256,GO:0016757,GO:0030173,GO:0042353	AT2G20370.1	MUR3	Xyloglucan galactosyltransferase MUR3 [Source:UniProtKB/Swiss-Prot;Acc:Q7XJ98]
MA_102060g0010	6075.58	1	0.553037	0.161511	1.9075e-06	5.61309e-08	0.116792	0.258577	0.310295	0.696358	0.759229	NA	AT4G32410.1	CESA1	Cellulose synthase [Source:UniProtKB/TrEMBL;Acc:A0A178UWT4]
MA_195271g0010	13.6169	0.923457	0.078145	0.077331	0.274255	7.42227e-05	0.805676	1.42006	1.05662	0.460601	2.12959	NA	AT1G55850.1	CSLE1	Cellulose synthase-like protein E1 [Source:UniProtKB/Swiss-Prot;Acc:Q8VZK9]
MA_10430668g0010	42.921	1	0.798761	0.475523	0.0154817	0.00122133	-0.0935927	-0.452182	-0.478957	-0.937316	-1.16677	NA	AT4G32410.1	CESA1	Cellulose synthase [Source:UniProtKB/TrEMBL;Acc:A0A178UWT4]
MA_8216532g0010	10.7332	0.988886	0.167215	0.117629	0.817023	0.0031996	0.686854	1.11527	0.871362	0.0773572	1.40217	NA	AT4G18780.1	CESA8	Cellulose synthase (Fragment) [Source:UniProtKB/TrEMBL;Acc:A0A068FHR7]
