## Supplementary material for "Gamma radiation-induced molecular toxicity and effects on pluripotent stem cells of the radiosensitive conifer Norway spruce (*Picea abies*)": Table S10

### Sheet: Table S10. Hormone
Table S10. Differentially expressed hormone biosynthesis and response genes in clonal stem cells of Norway spruce after exposure to 144 h of gamma radiation at different dose rates. Red and blue highlights denote upregulation and downregulation, respectively, compared to unexposed control (0 mGy h-1).
GeneID	baseMean	G1.padj	G10.padj	G20.padj	G40.padj	G100.padj	G1.lfc	G10.lfc	G20.lfc	G40.lfc	G100.lfc	GO	At_geneID	At_geneName	At_desc
MA_232677g0010	128.858	0.995263	0.634414	0.540685	0.0414466	0.0202763	-0.0149329	0.348439	0.317819	0.820671	0.871402	GO:0003677,GO:0003700,GO:0005634,GO:0006355,GO:0006970,GO:0009536,GO:0009749,GO:0009788,GO:0050832	AT5G64750	ABR1	Ethylene-responsive transcription factor ABR1 [Source:UniProtKB/Swiss-Prot;Acc:Q9FGF8]
MA_74184g0010	12.5883	0.982604	0.208403	0.367685	0.281961	0.0119367	-0.0823486	-0.926935	0.570268	-0.628959	-1.20344		AT5G64750	ABR1	Ethylene-responsive transcription factor ABR1 [Source:UniProtKB/Swiss-Prot;Acc:Q9FGF8]
MA_121578g0010	207.067	0.95396	0.255637	0.138976	0.0122036	0.0278535	0.137019	-0.720426	-0.71331	-1.06535	-0.911334	GO:0003002,GO:0003677,GO:0003700,GO:0005634,GO:0006355,GO:0007276,GO:0009887,GO:0010492,GO:0031047,GO:0040029,GO:0042127,GO:0071841	AT4G37750	ANT	AP2-like ethylene-responsive transcription factor ANT [Source:UniProtKB/Swiss-Prot;Acc:Q38914]
MA_137387g0010	409.497	0.728047	0.0236194	0.0161614	6.81678e-07	2.88405e-08	0.268241	0.593911	0.532991	0.996727	1.07075	GO:0009987,GO:0010033,GO:0048731	AT4G30080	ARF16	Auxin response factor 16 [Source:UniProtKB/Swiss-Prot;Acc:Q93YR9]
MA_2237g0020	1176.21	0.842066	0.2303	0.243395	0.00203589	3.00782e-07	0.134075	0.2721	0.214443	0.475892	0.723216	GO:0009725,GO:0044238,GO:0044249,GO:0048513,GO:0050794	AT4G30080	ARF16	Auxin response factor 16 [Source:UniProtKB/Swiss-Prot;Acc:Q93YR9]
MA_2421g0010	288.634	0.97795	0.4061	0.0681847	1.14484e-05	3.10956e-09	-0.0677327	0.506208	0.743881	1.55259	1.9804	GO:0009725,GO:0048513,GO:0050794	AT4G30080	ARF16	Auxin response factor 16 [Source:UniProtKB/Swiss-Prot;Acc:Q93YR9]
MA_98506g0010	497.268	0.880556	0.498668	0.148936	0.0673211	1.42261e-05	0.239545	0.389413	0.552142	0.658154	1.33233	GO:0009725,GO:0048513,GO:0050794	AT4G30080	ARF16	Auxin response factor 16 [Source:UniProtKB/Swiss-Prot;Acc:Q93YR9]
MA_10431695g0010	816.087	0.895719	0.911236	0.016848	0.0999049	0.000218327	0.168012	-0.0790879	-0.656164	-0.473483	-0.911135		AT1G19220	ARF19	Auxin response factor 19 [Source:UniProtKB/Swiss-Prot;Acc:Q8RYC8]
MA_122218g0010	320.88	0.930963	0.788772	0.0204406	0.187582	4.21336e-05	0.131641	-0.177267	-0.72775	-0.448798	-1.14074		AT1G19220	ARF19	Auxin response factor 19 [Source:UniProtKB/Swiss-Prot;Acc:Q8RYC8]
MA_40335g0010	1116.73	0.981348	0.141936	0.00219745	0.0015362	3.96041e-05	-0.0508171	-0.605475	-0.918048	-0.935922	-1.13272	GO:0005515,GO:0008285,GO:0009737,GO:0009911,GO:0010047,GO:0010150,GO:0010227,GO:0042744,GO:0043565,GO:0045892,GO:0048481	AT5G62000	ARF2	Auxin response factor 2 [Source:UniProtKB/Swiss-Prot;Acc:Q94JM3]
MA_10432528g0010	25.4428	0.949318	0.186719	0.45452	0.0418709	0.00100156	0.149184	-0.847356	-0.431998	-0.956948	-1.40707		AT5G60450	ARF4	Auxin response factor 4 [Source:UniProtKB/Swiss-Prot;Acc:Q9ZTX9]
MA_127981g0010	70.1381	0.988379	0.399652	0.305726	0.00153448	0.0376585	0.050118	-0.624811	-0.570107	-1.38211	-0.930747	GO:0005488,GO:0006351,GO:0009725,GO:0050794	AT5G60450	ARF4	Auxin response factor 4 [Source:UniProtKB/Swiss-Prot;Acc:Q9ZTX9]
MA_103763g0010	1795.65	0.983595	0.266014	0.046704	0.00590642	0.000340199	-0.0213198	-0.239387	-0.306617	-0.4021	-0.487268	GO:0007389,GO:0009733,GO:0009886,GO:0009908,GO:0009987,GO:0048507,GO:0050789	AT1G30330	ARF6	Auxin response factor 6 [Source:UniProtKB/Swiss-Prot;Acc:Q9ZTX8]
MA_134742g0020	122.648	0.940048	0.961349	0.970183	0.0490705	0.00200331	-0.129485	0.0475482	-0.0219078	0.677816	0.953097		AT1G30330	ARF6	Auxin response factor 6 [Source:UniProtKB/Swiss-Prot;Acc:Q9ZTX8]
MA_67394g0010	466.594	0.992825	0.986684	0.991941	0.118321	0.00236017	-0.0111979	0.0104315	0.00341455	0.323071	0.544395		AT1G30330	ARF6	Auxin response factor 6 [Source:UniProtKB/Swiss-Prot;Acc:Q9ZTX8]
MA_73460g0010	2463.18	0.934888	0.456537	0.0134796	5.00765e-07	1.37731e-15	0.0557574	0.165122	0.33768	0.628256	0.942782	GO:0007389,GO:0009733,GO:0009886,GO:0009908,GO:0009987,GO:0048507,GO:0050789	AT1G30330	ARF6	Auxin response factor 6 [Source:UniProtKB/Swiss-Prot;Acc:Q9ZTX8]
MA_42327g0010	245.351	0.698515	0.379999	0.101119	0.448408	0.0022521	0.339194	0.354431	0.460315	0.241992	0.731205		AT2G38120	AUX1	Auxin transporter protein 1 [Source:UniProtKB/Swiss-Prot;Acc:Q96247]
MA_172627g0020	22.2875	0.737769	0.796744	0.107266	0.00102476	5.65447e-06	0.500334	0.240375	0.734877	1.28331	1.64712	GO:0003333,GO:0015171,GO:0016021	AT2G01170	BAT1	Amino-acid permease BAT1 [Source:UniProtKB/Swiss-Prot;Acc:Q9ZU50]
MA_199823g0010	245.945	0.645437	0.178199	0.00123621	1.96445e-05	3.34618e-11	0.440564	0.552131	0.928951	1.1746	1.69963	GO:0003333,GO:0015171,GO:0016021	AT2G01170	BAT1	Amino-acid permease BAT1 [Source:UniProtKB/Swiss-Prot;Acc:Q9ZU50]
MA_357654g0010	10.66	0.99607	0.982632	0.38201	0.0430381	0.0262278	-0.0101212	0.0402501	0.538389	1.0097	1.04168		AT2G01170	BAT1	Amino-acid permease BAT1 [Source:UniProtKB/Swiss-Prot;Acc:Q9ZU50]
MA_49980g0010	501.858	0.928987	0.206905	0.819534	0.134247	0.000671732	0.192631	-0.755949	-0.150669	-0.677483	-1.28094		AT4G31910	BAT1	Brassinosteroid-related acyltransferase 1 [Source:UniProtKB/Swiss-Prot;Acc:Q9SZ58]
MA_49980g0020	370.458	0.979015	0.0617749	0.502383	0.0270573	2.77923e-05	0.0659388	-0.896636	-0.327277	-0.847597	-1.4136		AT4G31910	BAT1	Brassinosteroid-related acyltransferase 1 [Source:UniProtKB/Swiss-Prot;Acc:Q9SZ58]
MA_58237g0020	310.037	0.9671	0.982298	0.606354	0.212748	0.0286066	-0.1265	-0.0361567	0.376413	0.737978	1.14194		AT2G01170	BAT1	Amino-acid permease BAT1 [Source:UniProtKB/Swiss-Prot;Acc:Q9ZU50]
MA_8163811g0010	440.362	0.524213	0.020906	0.000329071	1.73129e-10	9.37679e-23	0.387825	0.603932	0.754466	1.25929	1.83945		AT2G01170	BAT1	Amino-acid permease BAT1 [Source:UniProtKB/Swiss-Prot;Acc:Q9ZU50]
MA_10425891g0010	3552.31	0.991848	0.934648	0.626035	0.109961	0.0124432	-0.00861482	0.0278409	-0.0826962	0.213878	0.297596	GO:0005829,GO:0009506,GO:0009620,GO:0009640,GO:0009733,GO:0009826,GO:0009926,GO:0010311,GO:0016020,GO:0016874,GO:0048283	AT3G02260	BIG	Auxin transport protein BIG [Source:UniProtKB/Swiss-Prot;Acc:Q9SRU2]
MA_144028g0010	2.4528				0.0844757	0.00533281	-0.60098	-0.282826	-0.925453	-1.13439	-1.34246		AT3G11480	BSMT1	Salicylate/benzoate carboxyl methyltransferase [Source:UniProtKB/Swiss-Prot;Acc:Q6XMI3]
MA_10426450g0010	470.212	0.97201	0.877448	0.581288	0.0634114	0.000148946	0.0311265	0.057204	-0.110648	-0.2964	-0.537837		AT1G73580	CAR3	Protein C2-DOMAIN ABA-RELATED 3 [Source:UniProtKB/Swiss-Prot;Acc:Q9C6B7]
MA_68835g0010	16.6582	0.876521	0.636228	0.184182	0.104963	0.0434581	-0.395764	-0.47941	-0.817998	-0.918369	-1.04031		AT1G73580	CAR3	Protein C2-DOMAIN ABA-RELATED 3 [Source:UniProtKB/Swiss-Prot;Acc:Q9C6B7]
MA_10433485g0010	15.7343	0.795566	0.120411	0.000189298	0.00016504	1.20565e-07	-0.53503	-1.11138	-1.96404	-1.96368	-2.94651	GO:0008152,GO:0016614	AT1G75450	CKX5	Cytokinin dehydrogenase 5 [Source:UniProtKB/Swiss-Prot;Acc:Q67YU0]
MA_138486g0010	25.9279	0.992999	0.0723306	0.742976	0.000692745	1.4853e-05	-0.0351274	-1.29149	-0.281672	-1.71654	-2.05345	GO:0008152,GO:0016614	AT1G75450	CKX5	Cytokinin dehydrogenase 5 [Source:UniProtKB/Swiss-Prot;Acc:Q67YU0]
MA_197101g0010	340.338	0.810154	0.142162	0.534254	0.0409495	6.26706e-07	0.478417	1.02042	0.400818	1.07472	2.34895	GO:0009823,GO:0010103,GO:0016614,GO:0019139,GO:0043231,GO:0044444,GO:0055114	AT3G63440	CKX6	Cytokinin dehydrogenase 6 [Source:UniProtKB/Swiss-Prot;Acc:Q9LY71]
MA_10432877g0010	279.346	0.680963	0.0271981	0.325909	0.0118936	1.18555e-09	0.654345	1.2754	0.552283	1.19386	2.56644	GO:0009823,GO:0019139,GO:0043231,GO:0044444	AT5G21482	CKX7	Cytokinin dehydrogenase 7 [Source:UniProtKB/Swiss-Prot;Acc:Q9FUJ1]
MA_113618g0010	45.9752	0.96824	0.154302	0.00357608	5.26809e-05	2.08825e-06	0.0823465	-0.708537	-1.06981	-1.44241	-1.65429	GO:0009823,GO:0019139,GO:0043231,GO:0044444	AT5G21482	CKX7	Cytokinin dehydrogenase 7 [Source:UniProtKB/Swiss-Prot;Acc:Q9FUJ1]
MA_173695g0010	448.433	0.943217	0.233351	0.125417	5.37786e-09	1.92653e-08	0.147921	-0.686088	-0.675849	-2.07897	-1.95212	GO:0009823,GO:0019139,GO:0043231,GO:0044444	AT5G21482	CKX7	Cytokinin dehydrogenase 7 [Source:UniProtKB/Swiss-Prot;Acc:Q9FUJ1]
MA_31778g0010	18.8351	0.994763	0.21591	0.00253469	0.000560439	0.00108563	0.0187341	-0.881764	-1.50898	-1.66361	-1.53692	GO:0009823,GO:0019139,GO:0043231,GO:0044444	AT5G21482	CKX7	Cytokinin dehydrogenase 7 [Source:UniProtKB/Swiss-Prot;Acc:Q9FUJ1]
MA_32541g0010	58.7118	0.265919	0.74373	0.549847	0.573585	0.0170437	1.1642	0.329456	0.389566	0.376422	1.12031	GO:0009823,GO:0019139,GO:0043231,GO:0044444	AT5G21482	CKX7	Cytokinin dehydrogenase 7 [Source:UniProtKB/Swiss-Prot;Acc:Q9FUJ1]
MA_10432368g0020	313.495	1	1	0.123685	0.00264075	2.30002e-08	0.0628748	0.136915	0.503261	0.709038	1.18054	GO:0005634,GO:0005829,GO:0016829,GO:0042803	AT2G28305.1	LOG1	Cytokinin riboside 5'-monophosphate phosphoribohydrolase [Source:UniProtKB/TrEMBL;Acc:A0A178VS96]
MA_10427743g0020	9.25585	0.981143		0.877964	0.702856	0.0102669	-0.080145	0.548288	-0.112467	0.29165	1.42664		AT4G23750	CRF2	Ethylene-responsive transcription factor CRF2 [Source:UniProtKB/Swiss-Prot;Acc:Q9SUQ2]
MA_99821g0010	91.1321	0.809539	0.784685	0.0850722	0.120873	0.00131165	-0.428848	-0.261322	-0.825491	-0.739844	-1.29445		AT4G23750	CRF2	Ethylene-responsive transcription factor CRF2 [Source:UniProtKB/Swiss-Prot;Acc:Q9SUQ2]
MA_97130g0010	262.074	0.89365	0.0425122	0.137025	6.54237e-08	5.18982e-16	-0.120872	-0.478138	-0.313416	-0.974213	-1.44404		AT5G53290	CRF3	Ethylene-responsive transcription factor CRF3 [Source:UniProtKB/Swiss-Prot;Acc:Q9FK12]
MA_26547g0010	491.131	0.80085	0.0728083	4.25928e-05	1.15807e-09	8.4821e-10	-0.163954	-0.384479	-0.654528	-0.948844	-0.933508	GO:0005634,GO:0006351,GO:0042802,GO:0042991,GO:0048364,GO:0048825	AT4G27950	CRF4	Ethylene-responsive transcription factor CRF4 [Source:UniProtKB/Swiss-Prot;Acc:Q9SUE3]
MA_7960347g0010	4.34364	0.930185		0.583592	0.744157	0.017086	-0.189409	0.168271	0.400978	0.258249	1.34682	GO:0009987	AT4G27950	CRF4	Ethylene-responsive transcription factor CRF4 [Source:UniProtKB/Swiss-Prot;Acc:Q9SUE3]
MA_5526g0020	44.2617	0.592654	0.803291	0.112121	0.443155	3.45669e-05	0.750134	-0.252351	0.80301	-0.412352	-1.67019	GO:0016491	AT1G67110	CYP735A2	Cytokinin hydroxylase [Source:UniProtKB/Swiss-Prot;Acc:Q9ZW95]
MA_9176g0010	181.737	0.961248	0.283041	0.559977	0.0346368	9.14394e-07	0.114337	-0.655484	0.317251	-0.879605	-1.76492	GO:0009506,GO:0016491,GO:0033466,GO:0046872	AT1G67110	CYP735A2	Cytokinin hydroxylase [Source:UniProtKB/Swiss-Prot;Acc:Q9ZW95]
MA_10435485g0010	844.511	0.711841	0.205956	0.630444	0.000597722	6.41104e-07	0.138678	0.195877	0.0723301	0.361556	0.489441		AT5G09410	EICBP.B	Ethylene induced calmodulin binding protein [Source:UniProtKB/TrEMBL;Acc:F4KCL4]
MA_10086718g0010	425.907	0.927274	0.22436	0.737	0.0315113	0.000305123	0.0966696	0.362265	0.102962	0.459478	0.689667		AT2G27050	EIL1	ETHYLENE INSENSITIVE 3-like 1 protein [Source:UniProtKB/Swiss-Prot;Acc:Q9SLH0]
MA_10435242g0010	102.132	0.790351	0.32722	0.657887	0.0128666	1.92636e-05	0.259002	0.374212	0.157126	0.623768	0.958902		AT2G27050	EIL1	ETHYLENE INSENSITIVE 3-like 1 protein [Source:UniProtKB/Swiss-Prot;Acc:Q9SLH0]
MA_10432141g0020	12.0598	0.420101	0.106848	0.191571	0.00236605	1.50977e-06	0.975019	1.06025	0.733664	1.46191	2.15829	GO:0005634,GO:0009741,GO:0009751,GO:0009753,GO:0034605,GO:0045893,GO:0071497	AT1G77640	ERF013	Ethylene-responsive transcription factor ERF013 [Source:UniProtKB/Swiss-Prot;Acc:Q9CAP4]
MA_3758g0010	219.206	0.755413	0.397465	0.0391854	4.65134e-06	8.98842e-12	0.394163	0.464669	0.743026	1.46093	2.04306	GO:0006351,GO:0009741	AT1G77640	ERF013	Ethylene-responsive transcription factor ERF013 [Source:UniProtKB/Swiss-Prot;Acc:Q9CAP4]
MA_113446g0010	17.6911	0.991524	0.983731	0.789672	0.0159436	0.00170816	-0.0300563	0.0316158	0.181749	1.02184	1.22685	GO:0003677,GO:0003700,GO:0005634,GO:0006355	AT1G19210	ERF017	Ethylene-responsive transcription factor ERF017 [Source:UniProtKB/Swiss-Prot;Acc:Q84QC2]
MA_108992g0010	75.5155	0.975539	0.895383	0.510482	0.0507889	0.0145292	0.0750941	0.13388	0.339463	0.793737	0.913575	GO:0003677,GO:0003700,GO:0005634,GO:0006355,GO:0009607,GO:0009611	AT1G74930	ERF018	Ethylene-responsive transcription factor ERF018 [Source:UniProtKB/Swiss-Prot;Acc:Q9S7L5]
MA_5280013g0010	25.3276	0.85483	0.988021	0.754154	0.129914	0.0032003	0.37003	-0.019325	0.214626	0.734457	1.22782	GO:0003677,GO:0003700,GO:0005634,GO:0006355,GO:0009607,GO:0009611	AT1G74930	ERF018	Ethylene-responsive transcription factor ERF018 [Source:UniProtKB/Swiss-Prot;Acc:Q9S7L5]
MA_9294379g0010	12.7546	0.684267	0.740905	0.535449	0.0755121	0.00629067	0.699071	0.340077	0.410151	0.926778	1.27595	GO:0003677,GO:0003700,GO:0005634,GO:0006355	AT1G33760	ERF022	Ethylene-responsive transcription factor ERF022 [Source:UniProtKB/Swiss-Prot;Acc:Q9LQ28]
MA_9565296g0010	3.66135	0.978888			0.208408	0.0386531	-0.100304	-0.15838	-0.466797	-0.627341	1.17008	GO:0003677,GO:0003700,GO:0005634,GO:0006355	AT1G01250	ERF023	Ethylene-responsive transcription factor ERF023 [Source:UniProtKB/Swiss-Prot;Acc:Q1ECI2]
MA_924346g0010	6.34864	0.994699		0.426338	0.0541193	4.28906e-05	0.023101	0.696399	0.456643	1.02646	2.29623		AT4G16750	ERF039	Ethylene-responsive transcription factor ERF039 [Source:UniProtKB/Swiss-Prot;Acc:Q9SUK8]
MA_2446g0010	70.9461	0.874796	0.575972	0.0113304	0.00234098	3.62352e-12	0.236668	0.318357	0.813969	0.94022	1.88779	GO:0006351	AT2G20880	ERF053	Ethylene-responsive transcription factor ERF053 [Source:UniProtKB/Swiss-Prot;Acc:Q9SKT1]
MA_2040g0010	5.73454	0.601845		0.039868	0.0216164	0.00626202	-1.0742	-0.936903	-1.39341	-1.45852	-1.6153		AT1G36060	ERF055	Ethylene-responsive transcription factor ERF055 [Source:UniProtKB/Swiss-Prot;Acc:Q9SKW5]
MA_66442g0010	20.7319	0.983595	0.0819027	0.148131	7.0035e-05	4.98642e-06	0.0573574	-0.968877	-0.688729	-1.70753	-1.97986	GO:0003677,GO:0003700,GO:0005634,GO:0006355	AT1G28160	ERF087	Ethylene-responsive transcription factor ERF087 [Source:UniProtKB/Swiss-Prot;Acc:Q9FZ90]
MA_132427g0010	266.097	0.592577	0.0231388	0.0599546	1.55808e-06	1.57718e-14	0.655761	1.10348	0.803949	1.78816	2.69341		AT4G18450	ERF091	Ethylene-responsive transcription factor ERF091 [Source:UniProtKB/Swiss-Prot;Acc:O49515]
MA_168025g0010	5.88833	0.900915		0.0132908	0.063059	0.012357	-0.358903	-1.43387	-1.50367	-1.167	-1.44506	GO:0006351,GO:0009536	AT5G07310	ERF115	Ethylene-responsive transcription factor ERF115 [Source:UniProtKB/Swiss-Prot;Acc:Q9LY29]
MA_115348g0020	130.017	0.909116	0.270367	0.824031	0.00530262	1.67306e-05	-0.235074	-0.688908	-0.147811	-1.15067	-1.61889		AT4G17500	ERF1A	Ethylene-responsive transcription factor 1A [Source:UniProtKB/Swiss-Prot;Acc:O80337]
MA_15496g0010	8.44214	0.574596		0.406075	0.0121	0.00015217	0.852576	0.763877	0.498322	1.32556	1.93432		AT4G17500	ERF1A	Ethylene-responsive transcription factor 1A [Source:UniProtKB/Swiss-Prot;Acc:O80337]
MA_179692g0020	5.17594	0.830715		0.148927	0.251004	0.00157164	0.380633	0.466443	0.810428	0.618126	1.69413		AT4G17500	ERF1A	Ethylene-responsive transcription factor 1A [Source:UniProtKB/Swiss-Prot;Acc:O80337]
MA_191290g0010	16.6581	0.98155	0.237356	0.0383942	0.000172153	4.23075e-05	0.0852357	0.834157	1.06581	1.73413	1.81042		AT4G17500	ERF1A	Ethylene-responsive transcription factor 1A [Source:UniProtKB/Swiss-Prot;Acc:O80337]
MA_27309g0010	65.767	0.854641	0.224938	0.694045	0.0232884	9.8702e-07	0.371875	0.801429	0.257766	1.05256	1.99993		AT4G17500	ERF1A	Ethylene-responsive transcription factor 1A [Source:UniProtKB/Swiss-Prot;Acc:O80337]
MA_3405g0010	388.515	0.944697	0.95207	0.565445	0.216839	0.0189396	-0.160405	-0.0756126	0.342716	0.610339	0.993205	GO:0006355,GO:0006950,GO:0007165,GO:0009725	AT4G17500	ERF1A	Ethylene-responsive transcription factor 1A [Source:UniProtKB/Swiss-Prot;Acc:O80337]
MA_411387g0010	3.36017	0.935428			0.187108	0.0306726	0.171614	0.292797	-0.283196	0.73203	1.20443		AT4G17500	ERF1A	Ethylene-responsive transcription factor 1A [Source:UniProtKB/Swiss-Prot;Acc:O80337]
MA_490022g0010	6.36311	0.960575		0.74275	0.119786	0.0219037	-0.164586	-0.319811	-0.283226	-0.911167	-1.19792		AT4G17500	ERF1A	Ethylene-responsive transcription factor 1A [Source:UniProtKB/Swiss-Prot;Acc:O80337]
MA_5805979g0010	45.6553	0.7935	0.524347	0.526984	0.0341818	1.12227e-05	0.515758	0.554754	0.417841	1.12796	2.13824		AT4G17500	ERF1A	Ethylene-responsive transcription factor 1A [Source:UniProtKB/Swiss-Prot;Acc:O80337]
MA_891091g0010	6.22955	0.686277		0.129322	0.0130919	0.0415198	0.724392	0.760552	0.903824	1.33577	1.05948	GO:0002679,GO:0003677,GO:0003700,GO:0005643,GO:0009414,GO:0009738,GO:0009873,GO:0010200,GO:0035556,GO:0042538,GO:0045893	AT4G17500	ERF1A	Ethylene-responsive transcription factor 1A [Source:UniProtKB/Swiss-Prot;Acc:O80337]
MA_928517g0010	32.234	0.884557	0.683419	0.416279	0.145518	9.98562e-06	0.34724	0.397751	0.516493	0.81406	2.09294		AT4G17500	ERF1A	Ethylene-responsive transcription factor 1A [Source:UniProtKB/Swiss-Prot;Acc:O80337]
MA_81029g0010	74.3608	0.967192	0.924965	0.885482	0.0642094	0.00873949	-0.111869	0.118891	0.109511	0.888068	1.13982		AT3G15210	ERF4	Ethylene-responsive transcription factor 4 [Source:UniProtKB/Swiss-Prot;Acc:O80340]
MA_78784g0010	336.864	0.901613	0.991055	0.768286	0.372547	0.0457661	-0.15564	-0.0101854	0.116053	0.276552	0.511566		AT1G53170	ERF8	Ethylene-responsive transcription factor 8 [Source:UniProtKB/Swiss-Prot;Acc:Q9MAI5]
MA_120531g0010	27.7781	0.739259	0.51376	0.207147	0.250222	0.0369051	-0.70247	-0.655512	-0.842655	-0.761483	-1.10935	GO:0003677,GO:0003700,GO:0006355,GO:0009873	AT5G44210	ERF9	Ethylene-responsive transcription factor 9 [Source:UniProtKB/Swiss-Prot;Acc:Q9FE67]
MA_77420g0010	29.0086	0.6769	0.277404	0.0100551	0.000160177	4.2105e-07	-0.693681	-0.792573	-1.28424	-1.76868	-2.28901		AT1G24590	ESR2	Ethylene-responsive transcription factor ESR2 [Source:UniProtKB/Swiss-Prot;Acc:Q9FYK5]
MA_10428397g0010	583.858	0.900053	0.429287	0.755312	0.150976	0.000514504	0.13384	0.283151	0.102729	0.349033	0.708941		AT1G66340	ETR1	Ethylene receptor 1 [Source:UniProtKB/Swiss-Prot;Acc:P49333]
MA_67531g0010	1578.24	0.985103	0.546511	0.537441	0.160448	1.50021e-05	0.0226238	0.1789	0.137885	0.263992	0.669481	GO:0000155,GO:0000156,GO:0002237,GO:0005515,GO:0005524,GO:0005789,GO:0006355,GO:0009408,GO:0009625,GO:0009651,GO:0009690,GO:0009727,GO:0009733,GO:0009737,GO:0009739,GO:0009873,GO:0010119,GO:0016021,GO:0018106,GO:0023014,GO:0035556,GO:0042742,GO:0046872,GO	AT1G66340	ETR1	Ethylene receptor 1 [Source:UniProtKB/Swiss-Prot;Acc:P49333]
MA_57103g0010	140.557	0.98155	0.106887	0.00101886	2.48178e-10	1.05901e-15	-0.0644453	-0.830679	-1.25324	-2.26511	-2.82164	GO:0003824,GO:0005488,GO:0043229	AT1G79460	GA2	KS1 [Source:UniProtKB/TrEMBL;Acc:A0A178WDK0]
MA_281894g0010	83.2907	0.699657	0.977292	0.180071	1.06644e-06	6.13886e-13	0.436682	0.0279483	-0.516685	-1.5953	-2.41924		AT5G51810	GA20OX2	Gibberellin 20 oxidase 2 [Source:UniProtKB/Swiss-Prot;Acc:Q39111]
MA_190475g0010	179.632	0.927274	0.997294	0.323023	0.488273	0.0126341	0.2455	0.00467173	-0.61603	-0.439044	-1.12186	GO:0009739,GO:0016023	AT5G59845	GASA10	Gibberellin-regulated protein 10 [Source:UniProtKB/Swiss-Prot;Acc:Q8LFM2]
MA_153079g0010	3012.59	0.991613	0.921244	0.123919	0.938139	0.000335613	0.0298915	-0.110571	-0.702668	0.0330064	-1.31067		AT2G18420	GASA11	Gibberellin-regulated protein 11 [Source:UniProtKB/Swiss-Prot;Acc:F4IQJ4]
MA_307539g0010	836.234	0.995263	0.864961	0.206122	0.837138	0.0176158	0.0157534	-0.167661	-0.583068	0.105792	-0.890467		AT2G18420	GASA11	Gibberellin-regulated protein 11 [Source:UniProtKB/Swiss-Prot;Acc:F4IQJ4]
MA_717315g0010	75.3358	0.955622	0.191471	0.338689	0.0522554	0.0129069	0.151032	0.924247	0.575499	0.994705	1.16948		AT4G09610	GASA2	Gibberellin-regulated protein 2 [Source:UniProtKB/Swiss-Prot;Acc:P46688]
MA_9071020g0010	104.247	0.998647	0.96616	0.0335455	0.0808794	0.00247232	0.00559146	0.0516406	-0.938676	-0.774703	-1.17753		AT4G09610	GASA2	Gibberellin-regulated protein 2 [Source:UniProtKB/Swiss-Prot;Acc:P46688]
MA_157336g0010	2.12347				0.4902	0.0152827	0.356134	0.132952	0.450728	0.365133	1.35674		AT1G74670	GASA6	Gibberellin-regulated protein 6 [Source:UniProtKB/Swiss-Prot;Acc:Q6NMQ7]
MA_357382g0010	41.179	0.671919	0.963823	0.110827	0.152263	0.00641792	-0.831463	-0.0802374	-1.01021	-0.890459	-1.3424		AT1G74670	GASA6	Gibberellin-regulated protein 6 [Source:UniProtKB/Swiss-Prot;Acc:Q6NMQ7]
MA_10431605g0010	1156.09	0.875748	0.540309	0.900185	0.0490622	0.00883499	0.257866	-0.37302	0.0715432	-0.708747	-0.859924		AT1G04550	IAA12	Auxin-responsive protein IAA12 [Source:UniProtKB/Swiss-Prot;Acc:Q38830]
MA_18755g0010	1471.18	0.911416	0.231798	0.100753	0.000125898	9.89291e-16	-0.107721	-0.342643	-0.356593	-0.729555	-1.41346	GO:0009733,GO:0010467,GO:0016070,GO:0044249	AT2G33310	IAA13	Auxin-responsive protein IAA13 [Source:UniProtKB/Swiss-Prot;Acc:Q38831]
MA_84793g0010	288.978	0.722998	0.327096	0.224437	5.01386e-05	5.88053e-14	0.410063	-0.492931	-0.464281	-1.26769	-2.21151	GO:0009733,GO:0010467,GO:0016070,GO:0044249	AT2G33310	IAA13	Auxin-responsive protein IAA13 [Source:UniProtKB/Swiss-Prot;Acc:Q38831]
MA_94744g0010	14.5221	0.272796	0.786166	0.0187238	0.0340346	0.014851	1.22093	0.293152	1.29236	1.12783	1.21227	GO:0000394,GO:0009086,GO:0009733	AT2G33310	IAA13	Auxin-responsive protein IAA13 [Source:UniProtKB/Swiss-Prot;Acc:Q38831]
MA_123046g0010	275.988	0.983595	0.0999605	0.000172798	7.24641e-11	1.43807e-17	-0.0443379	-0.658274	-1.10003	-1.82551	-2.33595	GO:0009987	AT3G16500	IAA26	Auxin-responsive protein IAA26 [Source:UniProtKB/Swiss-Prot;Acc:Q8LAL2]
MA_18664g0010	1907.26	0.904623	0.540839	0.257489	0.0022316	1.21836e-06	0.124935	0.233342	0.292669	0.659523	0.959927		AT3G16500	IAA26	Auxin-responsive protein IAA26 [Source:UniProtKB/Swiss-Prot;Acc:Q8LAL2]
MA_608803g0010	890.61	0.524546	0.117266	0.00147202	0.00511923	3.2116e-09	0.2956	0.348788	0.52018	0.464068	0.875746		AT4G29080	IAA27	Auxin-responsive protein IAA27 [Source:UniProtKB/Swiss-Prot;Acc:Q9ZSY8]
MA_62134g0010	1009.81	0.0358348	0.0114524	0.00235517	3.2736e-07	4.57716e-08	0.664039	0.626195	0.628254	0.988991	1.02188		AT4G29080	IAA27	Auxin-responsive protein IAA27 [Source:UniProtKB/Swiss-Prot;Acc:Q9ZSY8]
MA_136990g0010	4012.7	0.734348	0.327803	0.367827	0.000574996	0.00349621	0.38742	0.475831	0.351568	1.05229	0.872621	GO:0009733,GO:0009987	AT5G57420	IAA33	Auxin-responsive protein IAA33 [Source:UniProtKB/Swiss-Prot;Acc:Q9FKM7]
MA_9357208g0010	600.767	0.784501	0.128133	0.000353146	1.13732e-12	1.74896e-15	0.32658	0.63331	1.06974	1.98127	2.14187	GO:0003700,GO:0009733,GO:0009987	AT5G57420	IAA33	Auxin-responsive protein IAA33 [Source:UniProtKB/Swiss-Prot;Acc:Q9FKM7]
MA_203952g0010	168.013	0.954926	0.794295	0.8833	0.0977052	0.00156428	0.069081	0.12653	0.052986	0.390565	0.647666		AT5G65670	IAA9	Auxin-responsive protein IAA9 [Source:UniProtKB/Swiss-Prot;Acc:Q38827]
MA_376158g0010	17.5317	0.802559	0.0425575	0.0308982	0.00425329	0.000236161	-0.341156	1.35412	1.18077	1.47913	1.82461		AT2G46370	JAR1	Auxin-responsive GH3 family protein [Source:UniProtKB/TrEMBL;Acc:F4II77]
MA_10432368g0020	300.181	0.958649	0.757061	0.020354	0.0068188	3.8704e-08	0.0650262	0.140817	0.51884	0.587431	1.06224	GO:0005634,GO:0005829,GO:0016829,GO:0042803	AT5G11950	LOG8	Cytokinin riboside 5'-monophosphate phosphoribohydrolase [Source:UniProtKB/TrEMBL;Acc:A0A178UJ28]
MA_9927625g0010	5.24521	0.949409		0.76272	0.829683	0.0183096	-0.180335	-0.352323	-0.248038	-0.197707	-1.30121	GO:0003700,GO:0006355	AT3G02790	MBS1	Protein METHYLENE BLUE SENSITIVITY 1 [Source:UniProtKB/Swiss-Prot;Acc:Q9M8S0]
MA_81112g0010	6638.46	0.564028	0.162934	0.00674261	0.0035266	0.00140382	0.250021	0.281715	0.397448	0.422124	0.437386	GO:0004489,GO:0006555,GO:0035999,GO:0055114	AT2G44160	MTHFR2	Methylenetetrahydrofolate reductase 2 [Source:UniProtKB/Swiss-Prot;Acc:O80585]
MA_5089g0010	55.9302	0.938412	0.429287	0.0470323	0.253217	0.0289408	-0.141094	-0.460869	-0.761593	-0.473986	-0.777427		AT5G20730	NPH4	Transcriptional factor B3 family protein / auxin-responsive factor AUX/IAA-related [Source:TAIR;Acc:AT5G20730]
MA_18019g0030	86.0617	0.70205	0.432169	0.53725	0.282356	0.0330345	0.55766	-0.5423	0.344845	-0.511259	-0.856018		AT5G57090	PIN2	WAV6 [Source:UniProtKB/TrEMBL;Acc:A0A384LBE9]
MA_61553g0020	345.126	0.81904	0.280535	0.500923	0.00294871	8.84097e-07	0.228144	-0.397303	-0.215143	-0.72775	-1.1129		AT5G57090	PIN2	WAV6 [Source:UniProtKB/TrEMBL;Acc:A0A384LBE9]
MA_61553g0010	519.64	0.993541	0.019593	0.487314	1.55778e-05	3.3599e-06	0.0106647	-0.563217	-0.178563	-0.825953	-0.856747	GO:0009987,GO:0016020,GO:0044464,GO:0048364	AT1G70940	PIN3	Auxin efflux carrier component 3 [Source:UniProtKB/Swiss-Prot;Acc:Q9S7Z8]
MA_100472g0010	973.051	0.948824	0.281074	0.115301	0.000334882	6.7753e-06	-0.067727	-0.324175	-0.350752	-0.700198	-0.83142	GO:0000271,GO:0005886,GO:0007389,GO:0008361,GO:0009672,GO:0009825,GO:0009926,GO:0009932,GO:0010218,GO:0043481,GO:0044425,GO:0048767,GO:0050789,GO:0071555	AT2G01420	PIN4	Auxin efflux carrier component [Source:UniProtKB/TrEMBL;Acc:A0A178VZS2]
MA_86195g0010	4607.24	0.970192	0.753147	0.0180894	0.0647064	1.25918e-08	0.0300035	-0.0889304	-0.33148	-0.267442	-0.699019	GO:0003677,GO:0003700,GO:0005634,GO:0006355,GO:0007389,GO:0019827,GO:0048364,GO:0051302	AT3G20840	PLT1	AP2-like ethylene-responsive transcription factor PLT1 [Source:UniProtKB/Swiss-Prot;Acc:Q5YGP8]
MA_65190g0010	34.0843	0.985103	0.511883	0.138343	0.000342808	2.50555e-05	0.0685163	0.548777	0.819384	1.69703	1.9017		AT5G19790	RAP2-11	Ethylene-responsive transcription factor RAP2-11 [Source:UniProtKB/Swiss-Prot;Acc:Q6J9S1]
MA_19532g0010	1334.53	0.713142	0.983136	0.700884	0.446506	0.0308485	-0.272149	0.014059	-0.117806	-0.20045	-0.452618		AT1G53910	RAP2-12	Ethylene-responsive transcription factor RAP2-12 [Source:UniProtKB/Swiss-Prot;Acc:Q9SSA8]
MA_425410g0010	906.304	0.901533	0.674909	0.286675	0.294903	0.000104573	0.225887	0.304137	0.479532	0.461521	1.32755		AT1G22190	RAP2-13	Ethylene-responsive transcription factor RAP2-13 [Source:UniProtKB/Swiss-Prot;Acc:Q9LM15]
MA_10431529g0010	5748.65	0.926247	0.724879	0.455794	0.154758	4.49705e-06	0.0604191	0.0909126	0.120928	0.200985	0.533096		AT3G14230	RAP2-2	Ethylene-responsive transcription factor RAP2-2 [Source:UniProtKB/Swiss-Prot;Acc:Q9LUM4]
MA_121581g0010	2287.33	0.958662	0.985989	0.273033	0.335468	0.00416046	0.0841292	-0.015971	0.368808	0.321498	0.763142		AT1G78080	RAP2-4	Ethylene-responsive transcription factor RAP2-4 [Source:UniProtKB/Swiss-Prot;Acc:Q8H1E4]
MA_101610g0010	14.6959	0.961557	0.99133	0.109438	0.801706	0.0182937	0.146082	-0.0130147	0.955841	0.217616	1.1846	GO:0006816,GO:0009733	AT2G46690	SAUR32	Auxin-responsive protein SAUR32 [Source:UniProtKB/Swiss-Prot;Acc:Q9ZUZ3]
MA_138556g0010	62.2075	0.885449	0.189503	0.12004	0.000158348	1.41594e-09	0.284854	0.768415	0.7146	1.47825	2.19615	GO:0006816,GO:0009733	AT2G46690	SAUR32	Auxin-responsive protein SAUR32 [Source:UniProtKB/Swiss-Prot;Acc:Q9ZUZ3]
MA_49513g0010	2.63428				0.273595	0.00771927	0.68804	0.154263	0.586597	0.622769	1.49058	GO:0006816,GO:0009733	AT2G46690	SAUR32	Auxin-responsive protein SAUR32 [Source:UniProtKB/Swiss-Prot;Acc:Q9ZUZ3]
MA_53005g0010	507.402	0.789885	0.16978	0.00337438	5.61975e-05	6.53473e-11	0.430078	0.790796	1.21519	1.58145	2.38923	GO:0006816,GO:0009733	AT2G46690	SAUR32	Auxin-responsive protein SAUR32 [Source:UniProtKB/Swiss-Prot;Acc:Q9ZUZ3]
MA_5864g0010	142.391	0.568252	0.0164452	0.0225123	0.00124475	2.08139e-11	0.771229	1.39354	1.10831	1.53456	3.16581	GO:0006816,GO:0009733	AT2G46690	SAUR32	Auxin-responsive protein SAUR32 [Source:UniProtKB/Swiss-Prot;Acc:Q9ZUZ3]
MA_192161g0010	9.31698	0.98155		0.949276	0.000590407	6.84437e-05	-0.0614023	0.765975	0.0792971	1.73796	1.91975	GO:0009733	AT1G16510	SAUR41	Auxin-responsive protein SAUR41 [Source:UniProtKB/Swiss-Prot;Acc:Q9SA49]
MA_609739g0010	14.4276	0.864813	0.464155	0.201039	0.000310284	2.76382e-05	-0.346069	0.572778	0.695008	1.58825	1.75657	GO:0005516,GO:0005739,GO:0009734	AT4G34760	SAUR50	Auxin-responsive protein SAUR50 [Source:UniProtKB/Swiss-Prot;Acc:O65695]
MA_10285895g0010	357.87	0.876521	0.584382	0.0416541	0.0143874	0.0315282	-0.180045	-0.242523	-0.534315	-0.618925	-0.527325		AT1G16540	SIR3	molybdenum cofactor sulfurase (LOS5) (ABA3) [Source:TAIR;Acc:AT1G16540]
MA_10086937g0010	1002.09	0.993143	0.405244	0.0354776	0.00213621	0.0264676	-0.0174477	-0.407508	0.670722	-0.908043	-0.653059		AT2G39540		Gibberellin-regulated protein 8 [Source:UniProtKB/Swiss-Prot;Acc:O80641]
MA_10386g0020	30.1144	0.983589	0.598123	0.168044	0.0484803	0.000256663	0.0770801	-0.451997	0.821332	1.05426	1.76031	GO:0006816,GO:0009733	AT3G61900		SAUR-like auxin-responsive protein family [Source:UniProtKB/TrEMBL;Acc:Q9M275]
MA_15605g0010	10.5425	0.988379		0.618003	0.663817	0.0302758	-0.0556312	-0.404588	-0.369808	0.267961	-1.04037		AT1G56220		Dormancy/auxin associated family protein [Source:TAIR;Acc:AT1G56220]
MA_16043g0010	61.8337	0.972364	0.478156	0.437176	0.00207776	0.000272885	-0.0949714	0.580101	0.478107	1.46547	1.63405		AT5G20810		SAUR-like auxin-responsive protein family [Source:UniProtKB/TrEMBL;Acc:Q2V359]
MA_187623g0010	161.603	0.872153	0.445584	0.190939	0.0582092	0.0001019	0.305797	0.511413	0.611178	0.808908	1.43641		AT1G56220		Dormancy/auxin associated family protein [Source:TAIR;Acc:AT1G56220]
MA_188586g0010	368.106	0.686277	0.171445	0.00417222	4.43873e-06	1.5223e-09	0.479769	0.662758	0.997433	1.48888	1.85508	GO:0006816,GO:0009733	AT3G61900		SAUR-like auxin-responsive protein family [Source:UniProtKB/TrEMBL;Acc:Q9M275]
MA_195617g0010	4.39488	0.769521		0.826819	0.111475	0.00681779	0.467892	0.837709	0.133843	0.804877	1.39811	GO:0005516,GO:0009734	AT2G21220		Putative auxin-regulated protein [Source:UniProtKB/TrEMBL;Acc:Q9SIG9]
MA_90790g0010	119.378	0.964155	0.805629	0.771305	0.00419747	0.00373819	0.124491	0.259011	0.207911	1.32859	1.2831		AT1G56220		Dormancy/auxin associated family protein [Source:TAIR;Acc:AT1G56220]
MA_10432754g0020	40.8859	0.977148	0.774819	0.44344	0.00837312	0.00426141	0.0934979	0.308778	0.495187	1.34565	1.37837	GO:0005488,GO:0008152,GO:0008757,GO:0010341	AT5G56300	GAMT2	Gibberellic acid methyltransferase 2 [Source:UniProtKB/Swiss-Prot;Acc:Q5XF78]
MA_10432902g0010	3.9562	0.712059		0.0718338	0.000205176	0.000411838	0.329137	0.803172	0.614494	1.71069	1.44642		AT5G56300	GAMT2	Gibberellic acid methyltransferase 2 [Source:UniProtKB/Swiss-Prot;Acc:Q5XF78]
MA_447149g0010	230.712	0.724086	0.552688	0.0835841	3.1025e-06	7.64686e-06	0.52927	0.44196	0.80123	1.84749	1.71841	GO:0008757,GO:0010341	AT5G56300	GAMT2	Gibberellic acid methyltransferase 2 [Source:UniProtKB/Swiss-Prot;Acc:Q5XF78]
MA_10428846g0020	35.4461	0.739196	0.0449262	0.311641	0.0746831	2.7538e-07	0.547051	1.28711	0.557337	0.929171	2.58277	GO:0000287,GO:0008152,GO:0008757,GO:0009944,GO:0010252,GO:0042802,GO:0051749	AT5G55250	IAMT1	Indole-3-acetate O-methyltransferase 1 [Source:UniProtKB/Swiss-Prot;Acc:Q9FLN8]
MA_25646g0010	303.702	0.88374	0.450224	0.967884	0.242372	0.000215747	0.349219	0.654701	0.0349157	0.697564	1.92793	GO:0000287,GO:0008757,GO:0009944,GO:0010252,GO:0042802,GO:0045491,GO:0051749	AT5G55250	IAMT1	Indole-3-acetate O-methyltransferase 1 [Source:UniProtKB/Swiss-Prot;Acc:Q9FLN8]
MA_78163g0020	119.437	0.846231	0.924111	0.32803	0.826182	0.00118052	-0.302427	0.0930217	-0.428859	0.115563	1.06342	GO:0000287,GO:0008757,GO:0009944,GO:0010252,GO:0042802,GO:0045491,GO:0051749	AT5G55250	IAMT1	Indole-3-acetate O-methyltransferase 1 [Source:UniProtKB/Swiss-Prot;Acc:Q9FLN8]
MA_98251g0010	330.449	0.923101	0.331294	0.487409	1.06402e-05	1.15555e-08	0.213856	0.662044	0.395858	1.8381	2.26435	GO:0000287,GO:0008757,GO:0009944,GO:0010252,GO:0010413,GO:0042802,GO:0045492,GO:0051749	AT5G55250	IAMT1	Indole-3-acetate O-methyltransferase 1 [Source:UniProtKB/Swiss-Prot;Acc:Q9FLN8]
MA_675192g0010	287.175	0.696012	0.220091	0.0175024	0.0532167	0.00018086	0.216395	0.286437	0.394973	0.331203	0.562054		AT2G29690	ASA2	Anthranilate synthase alpha subunit 2, chloroplastic [Source:UniProtKB/Swiss-Prot;Acc:P32069]
MA_10431132g0010	151.663	0.88374	0.831821	0.110266	0.252137	0.00221192	0.118321	0.0837483	-0.311281	-0.232566	-0.531392		AT5G48150	PAT1	Scarecrow-like transcription factor PAT1 [Source:UniProtKB/Swiss-Prot;Acc:Q9LDL7]
MA_10426489g0020	1958.04	0.929899	0.152345	0.659068	0.00317774	0.0242854	-0.068257	0.300529	-0.0947537	0.446221	0.336658		AT5G48150	PAT1	Scarecrow-like transcription factor PAT1 [Source:UniProtKB/Swiss-Prot;Acc:Q9LDL7]
MA_10432639g0010	455.328	0.910189	0.629112	0.557703	0.0286461	0.0404326	0.0696274	0.112807	0.098405	0.28422	0.257233		AT5G17990	PAT1	Anthranilate phosphoribosyltransferase, chloroplastic [Source:UniProtKB/Swiss-Prot;Acc:Q02166]
MA_58284g0010	20.4744	0.822002	0.192211	0.133332	0.211129	0.0285973	-0.510654	-1.0114	-0.920828	-0.780792	-1.13882		AT1G04180	YUC9	Flavin-containing monooxygenase [Source:UniProtKB/TrEMBL;Acc:A0A178WB22]
MA_484105g0010	16.0292	0.971262	0.91518	0.987997	0.44313	0.0121623	0.103359	-0.143368	0.0110282	-0.455348	-1.14206		AT5G20960	AAO1	Indole-3-acetaldehyde oxidase [Source:UniProtKB/Swiss-Prot;Acc:Q7G193]
MA_10437041g0010	8600.22	0.988379	0.0454133	0.0044256	4.68232e-05	5.34916e-11	-0.0133535	0.329862	0.375985	0.512717	0.770199		AT1G65910	anac028	NAC028 [Source:UniProtKB/TrEMBL;Acc:A0A178W7T7]
MA_9217528g0010	46.5305	0.637176	0.810673	0.00475798	0.00728696	0.000171277	0.509743	0.181518	0.932374	0.880454	1.13097		AT2G37630	AS1	Transcription factor AS1 [Source:UniProtKB/Swiss-Prot;Acc:O80931]
MA_19573g0010	3128.63	0.963486	0.0190548	5.73169e-07	2.19598e-12	1.01605e-19	0.0635114	0.669201	1.10766	1.51809	1.88854	GO:0003677,GO:0003700,GO:0006355,GO:0007275	AT4G29230	anac075	NAC domain-containing protein 75 [Source:UniProtKB/Swiss-Prot;Acc:Q9M0F8]
MA_10435612g0010	448.895	0.404426	0.140905	0.131297	2.48064e-05	0.00144659	-0.699422	-0.692626	-0.580656	-1.36833	-1.02808	GO:0003677,GO:0009651,GO:0009723,GO:0009733,GO:0009739,GO:0009751,GO:0009753,GO:0010091,GO:0046686	AT5G15310	ATMYB16	MYB16 [Source:UniProtKB/TrEMBL;Acc:A0A178UJ10]
MA_66255g0010	24.3073	0.208818	0.00352783	0.105275	0.00520895	3.97535e-08	1.17036	1.73512	0.796695	1.34244	2.66428	GO:0003677,GO:0009651,GO:0009723,GO:0009733,GO:0009739,GO:0009751,GO:0009753,GO:0010091,GO:0046686	AT5G15310	ATMYB16	MYB16 [Source:UniProtKB/TrEMBL;Acc:A0A178UJ10]
MA_10431212g0010	215.487	0.934888	0.298102	0.0759944	4.12287e-09	2.87188e-12	0.166939	0.628674	0.769722	2.14907	2.45758	GO:0003677	AT1G63910	AtMYB103	MYB transcription factor [Source:UniProtKB/TrEMBL;Acc:Q9SRB0]
